# Loss of UFMylation supports prostate cancer metastasis and rewires cell metabolism towards hexosamine biosynthesis

**DOI:** 10.1101/2025.06.02.657324

**Authors:** Laura Bozal-Basterra, María-Camila Salazar, Ana Margarida Ferreira Campos, Margherita Demicco, Daniel R. Schmidt, Klaudia Sobczak, June Ereño-Orbea, Patricia Altea-Manzano, Ainara Miranda Villanueva, Belén Martínez La Osa, Saioa Garcia-Longarte, María Ponce-Rodriguez, Isabel Mendizabal, Onintza Carlevaris, Ianire Astobiza, Natalia Martin-Martin, Amaia Zabala-Letona, Ana Talamillo, Juan Fernández-García, Mikel Azkargorta, Ibon Iloro, Rosa Barrio, Félix Elortza, Sarah-Maria Fendt, Matthew G. Vander Heiden, Jesús-Jiménez Barbero, James D. Sutherland, Arkaitz Carracedo

## Abstract

The acquisition of metastatic features in tumor cells encompasses genetic and non-genetic adaptation, including reprogramming of cellular metabolism. Here we show that loss of UFMylation reroutes glucose metabolism, promotes invasive capacity and supports prostate cancer metastasis. Through transcriptome-based bioinformatics analysis, we identified a reduction in the ubiquitin-like modifier UFM1 and its ligase UFL1 in metastatic prostate cancer. We demonstrate that loss of UFMylation results in enhanced cancer cell dissemination and a switch from cellular proliferation to invasion. Using biotin-based proteomics, we identified phosphofructokinase (PFKAP) as an unprecedented UFMylation substrate. Consistent with UFMylation playing a role in the regulation of phosphofructokinase activity, loss of UFMylation reduced glucose metabolism in favour of hexosamine biosynthesis, which resulted in elevated glycosylation of proteins relevant for cell invasion. These results reveal a role for UFMylation in the regulation of phosphofructokinase and glucose metabolism to support prostate cancer metastasis.
