## Supplementary Table 2 for "Loss of UFMylation supports prostate cancer metastasis and rewires cell metabolism towards hexosamine biosynthesis"

### Sheet: GO_BP_with BackgroundCorrection
Supplementary Table 2: biological process gene ontology analysis for the downregulated genes in metastasis
Category	Term	Count	%	PValue	Genes	List Total	Pop Hits	Pop Total	Fold Enrichment	Bonferroni	Benjamini	FDR
GOTERM_BP_DIRECT	GO:1905521~regulation of macrophage migration	2	1.66667	0.0258489	CD9, CCR2	117	4	17777	75.9701	1	1	1
GOTERM_BP_DIRECT	GO:0036037~CD8-positive, alpha-beta T cell activation	2	1.66667	0.0258489	CLEC4A, HLA-A	117	4	17777	75.9701	1	1	1
GOTERM_BP_DIRECT	GO:1990592~protein K69-linked ufmylation	2	1.66667	0.032207	UFL1, UFM1	117	5	17777	60.7761	1	1	1
GOTERM_BP_DIRECT	GO:0002605~negative regulation of dendritic cell antigen processing and presentation	2	1.66667	0.032207	FGL2, THBS1	117	5	17777	60.7761	1	1	1
GOTERM_BP_DIRECT	GO:0032914~positive regulation of transforming growth factor beta1 production	2	1.66667	0.0385239	LUM, THBS1	117	6	17777	50.6467	1	1	1
GOTERM_BP_DIRECT	GO:0071569~protein ufmylation	2	1.66667	0.0447999	UFL1, UFM1	117	7	17777	43.4115	1	1	1
GOTERM_BP_DIRECT	GO:0042590~antigen processing and presentation of exogenous peptide antigen via MHC class I	2	1.66667	0.0447999	CLEC4A, HLA-A	117	7	17777	43.4115	1	1	1
GOTERM_BP_DIRECT	GO:0019885~antigen processing and presentation of endogenous peptide antigen via MHC class I	2	1.66667	0.0572304	HLA-A, IDE	117	9	17777	33.7645	1	1	1
GOTERM_BP_DIRECT	GO:0033146~regulation of intracellular estrogen receptor signaling pathway	2	1.66667	0.0572304	UFL1, UFM1	117	9	17777	33.7645	1	1	1
GOTERM_BP_DIRECT	GO:0042987~amyloid precursor protein catabolic process	3	2.5	0.00364952	APH1B, ADAM10, DHCR24	117	14	17777	32.5586	0.969772	0.895038	0.895038
GOTERM_BP_DIRECT	GO:0046598~positive regulation of viral entry into host cell	3	2.5	0.00419308	CD74, TMPRSS2, TRIM38	117	15	17777	30.388	0.982069	0.895038	0.895038
GOTERM_BP_DIRECT	GO:1902043~positive regulation of extrinsic apoptotic signaling pathway via death domain receptors	2	1.66667	0.0695004	SFRP1, THBS1	117	11	17777	27.6255	1	1	1
GOTERM_BP_DIRECT	GO:0033674~positive regulation of kinase activity	2	1.66667	0.075576	CD74, CD44	117	12	17777	25.3234	1	1	1
GOTERM_BP_DIRECT	GO:0002474~antigen processing and presentation of peptide antigen via MHC class I	2	1.66667	0.0816122	HLA-DPB1, HLA-A	117	13	17777	23.3754	1	1	1
GOTERM_BP_DIRECT	GO:0060333~type II interferon-mediated signaling pathway	2	1.66667	0.0816122	SP100, STAT1	117	13	17777	23.3754	1	1	1
GOTERM_BP_DIRECT	GO:0002726~positive regulation of T cell cytokine production	2	1.66667	0.0816122	HLA-A, MALT1	117	13	17777	23.3754	1	1	1
GOTERM_BP_DIRECT	GO:0010820~positive regulation of T cell chemotaxis	2	1.66667	0.0876093	ADAM10, CCR2	117	14	17777	21.7057	1	1	1
GOTERM_BP_DIRECT	GO:0050687~negative regulation of defense response to virus	2	1.66667	0.0876093	FGL2, TRIM38	117	14	17777	21.7057	1	1	1
GOTERM_BP_DIRECT	GO:0043518~negative regulation of DNA damage response, signal transduction by p53 class mediator	2	1.66667	0.0935676	CD74, CD44	117	15	17777	20.2587	1	1	1
GOTERM_BP_DIRECT	GO:1902166~negative regulation of intrinsic apoptotic signaling pathway in response to DNA damage by p53 class mediator	2	1.66667	0.0935676	CD74, CD44	117	15	17777	20.2587	1	1	1
GOTERM_BP_DIRECT	GO:0060255~regulation of macromolecule metabolic process	2	1.66667	0.0935676	ACVR1, TLR7	117	15	17777	20.2587	1	1	1
GOTERM_BP_DIRECT	GO:0001702~gastrulation with mouth forming second	2	1.66667	0.0994873	ACVR1, ACVR2A	117	16	17777	18.9925	1	1	1
GOTERM_BP_DIRECT	GO:0051895~negative regulation of focal adhesion assembly	2	1.66667	0.0994873	THBS1, ARHGAP6	117	16	17777	18.9925	1	1	1
GOTERM_BP_DIRECT	GO:0045047~protein targeting to ER	2	1.66667	0.0994873	SPCS2, MAN1A1	117	16	17777	18.9925	1	1	1
GOTERM_BP_DIRECT	GO:0034341~response to type II interferon	3	2.5	0.0123863	CD74, SP100, STAT1	117	26	17777	17.5316	0.999993	1	1
GOTERM_BP_DIRECT	GO:0019882~antigen processing and presentation	4	3.33333	0.00208495	CD74, HLA-DPB1, HLA-A, RAB8B	117	39	17777	15.5836	0.86431	0.895038	0.895038
GOTERM_BP_DIRECT	GO:0071773~cellular response to BMP stimulus	3	2.5	0.0163005	ACVR1, SFRP1, ACVR2A	117	30	17777	15.194	1	1	1
GOTERM_BP_DIRECT	GO:0006099~tricarboxylic acid cycle	3	2.5	0.0195364	IDH1, SUCLG2, PDHB	117	33	17777	13.8127	1	1	1
GOTERM_BP_DIRECT	GO:2001237~negative regulation of extrinsic apoptotic signaling pathway	3	2.5	0.0254692	ACVR1, ITGA6, THBS1	117	38	17777	11.9953	1	1	1
GOTERM_BP_DIRECT	GO:0006749~glutathione metabolic process	3	2.5	0.0267332	IDH1, ARL6IP5, GLRX2	117	39	17777	11.6877	1	1	1
GOTERM_BP_DIRECT	GO:0071363~cellular response to growth factor stimulus	4	3.33333	0.00613169	ACVR1, SFRP1, THBS1, ACVR2A	117	57	17777	10.6625	0.997222	0.895038	0.895038
GOTERM_BP_DIRECT	GO:0032722~positive regulation of chemokine production	3	2.5	0.0348278	CD74, TLR7, AIF1	117	45	17777	10.1293	1	1	1
GOTERM_BP_DIRECT	GO:0034097~response to cytokine	3	2.5	0.0377118	SP100, STAT1, OSMR	117	47	17777	9.69831	1	1	1
GOTERM_BP_DIRECT	GO:0051603~proteolysis involved in protein catabolic process	3	2.5	0.0437416	IDE, MALT1, PSMB9	117	51	17777	8.93766	1	1	1
GOTERM_BP_DIRECT	GO:0048661~positive regulation of smooth muscle cell proliferation	3	2.5	0.0484823	STAT1, THBS1, AIF1	117	54	17777	8.44112	1	1	1
GOTERM_BP_DIRECT	GO:0032729~positive regulation of type II interferon production	4	3.33333	0.0139561	HLA-DPB1, TLR7, HLA-A, CCR2	117	77	17777	7.893	0.999999	1	1
GOTERM_BP_DIRECT	GO:0007584~response to nutrient	3	2.5	0.0550777	STAT1, BCKDHB, A2M	117	58	17777	7.85897	1	1	1
GOTERM_BP_DIRECT	GO:0007368~determination of left/right symmetry	3	2.5	0.0637349	ACVR1, ALG5, ACVR2A	117	63	17777	7.23525	1	1	1
GOTERM_BP_DIRECT	GO:0034976~response to endoplasmic reticulum stress	4	3.33333	0.0263116	UFL1, UFM1, THBS1, CERT1	117	98	17777	6.20164	1	1	1
GOTERM_BP_DIRECT	GO:0006936~muscle contraction	3	2.5	0.0881376	TPM4, KCND3, CERT1	117	76	17777	5.99764	1	1	1
GOTERM_BP_DIRECT	GO:0071346~cellular response to type II interferon	3	2.5	0.0881376	ACTR3, STAT1, AIF1	117	76	17777	5.99764	1	1	1
GOTERM_BP_DIRECT	GO:0007160~cell-matrix adhesion	4	3.33333	0.0313927	ECM2, ITGA6, CCN2, CD44	117	105	17777	5.7882	1	1	1
GOTERM_BP_DIRECT	GO:0045727~positive regulation of translation	3	2.5	0.0941112	CIRBP, PASK, THBS1	117	79	17777	5.76988	1	1	1
GOTERM_BP_DIRECT	GO:0001649~osteoblast differentiation	5	4.16667	0.0115438	ACVR1, UFL1, SFRP1, TPM4, ACVR2A	117	134	17777	5.66941	0.999985	1	1
GOTERM_BP_DIRECT	GO:0007229~integrin-mediated signaling pathway	4	3.33333	0.0353144	NEDD9, ADAM10, ITGA6, CCN2	117	110	17777	5.5251	1	1	1
GOTERM_BP_DIRECT	GO:0007005~mitochondrion organization	4	3.33333	0.0361278	PRDX3, ARMCX3, PID1, CERT1	117	111	17777	5.47532	1	1	1
GOTERM_BP_DIRECT	GO:0019221~cytokine-mediated signaling pathway	4	3.33333	0.0648754	STAT1, OSMR, CD44, CCR2	117	141	17777	4.31036	1	1	1
GOTERM_BP_DIRECT	GO:0002250~adaptive immune response	5	4.16667	0.0622904	CLEC4A, CAMK4, CLEC10A, HLA-DPB1, HLA-A	117	228	17777	3.33202	1	1	1
GOTERM_BP_DIRECT	GO:0030335~positive regulation of cell migration	6	5	0.0356482	ACVR1, NEDD9, ADAM10, ITGA6, THBS1, AIF1	117	278	17777	3.27928	1	1	1
GOTERM_BP_DIRECT	GO:0006954~inflammatory response	9	7.5	0.00654678	LXN, ADGRE5, CAMK4, AP3B1, TLR7, THBS1, AIF1, CD44, CCR2	117	423	17777	3.23277	0.998138	0.895038	0.895038
GOTERM_BP_DIRECT	GO:0043066~negative regulation of apoptotic process	10	8.33333	0.00527362	PRDX3, UFL1, CD74, UFM1, SFRP1, BNIP2, THBS1, CD44, CDC73, MALT1	117	497	17777	3.05715	0.993656	0.895038	0.895038
GOTERM_BP_DIRECT	GO:0007155~cell adhesion	11	9.16667	0.00330125	CLEC4A, ADGRE5, TNFRSF12A, OMD, CD9, NEDD9, ITGA6, CCN2, THBS1, NEO1, CD44	117	552	17777	3.02779	0.957766	0.895038	0.895038
GOTERM_BP_DIRECT	GO:0006955~immune response	8	6.66667	0.0179863	CD74, ADGRE5, CLEC10A, HLA-DPB1, HLA-A, THBS1, CERT1, CCR2	117	410	17777	2.96469	1	1	1
GOTERM_BP_DIRECT	GO:0006508~proteolysis	9	7.5	0.0251467	CPA3, ADAM10, TMPRSS2, IDE, CPVL, PAMR1, METAP1, MALT1, PRSS21	117	540	17777	2.53234	1	1	1
