## Supplementary Table 4 for "Loss of UFMylation supports prostate cancer metastasis and rewires cell metabolism towards hexosamine biosynthesis"

### Sheet: All proteins
Supplementary Table 3: mass spectrometry results of the bioUFM1 technique in 22RV1 prostate cancer cells.
GENE ID	Accession	Description	C: Student's T-test Significant BirA_BioUFM1	C: Student's T-test significant	N: Peptides	N: Razor + unique peptides	N: Unique peptides	N: -Log Student's T-test p-value BirA_BioUFM1	N: Student's T-test Difference BirA_BioUFM1	negative Student T test difference	p value	BioUFM1/BirA	N: Student's T-test Test statistic BirA_BioUFM1	BirA1	BirA2	BirA3	BioUFM11	BioUFM12	BioUFM13
UFC1	Q9Y3C8	UFC1_HUMAN UFM1iquitin-fold modifier-conjugating enzyme 1 OS=Homo sapiens OX=9606 GN=UFC1 PE=1 SV=3	+	BirA_BioUFM1	2	2	2	4.21437	-8.08107	8.08107	6.10422e-05	270.797	-17.6121	10.9945	12.1838	12.4049	20.0328	20.1203	19.6732
UFM1A5	Q9GZZ9	UFM1A5_HUMAN UFM1iquitin-like modifier-activating enzyme 5 OS=Homo sapiens OX=9606 GN=UFM1A5 PE=1 SV=1	+	BirA_BioUFM1	4	4	4	3.2503	-4.72264	4.72264	0.000561953	26.4032	-10.0002	10.9784	12.337	11.672	16.8866	16.272	15.9968
KAISO	Q86T24	KAISO_HUMAN Transcriptional regulator Kaiso OS=Homo sapiens OX=9606 GN=ZBTB33 PE=1 SV=2	+	BirA_BioUFM1	1	1	1	2.70065	-3.54149	3.54149	0.00199228	11.6438	-7.18058	11.5493	12.0391	11.1006	15.5684	14.2827	15.4625
AT1A1	P05023	AT1A1_HUMAN Sodium/potassium-transporting ATPase sUFM1unit alpha-1 OS=Homo sapiens OX=9606 GN=ATP1A1 PE=1 SV=1;sp			4	4	4	1.21527	-3.38282	3.38282	0.0609158	10.4311	-2.58637	11.2031	11.3619	14.8902	16.4355	16.3227	14.8454
MAP4	P27816	MAP4_HUMAN MicrotUFM1ule-associated protein 4 OS=Homo sapiens OX=9606 GN=MAP4 PE=1 SV=3			1	1	1	0.541931	-3.18012	3.18012	0.287124	9.06382	-1.22694	11.9262	12.3971	12.607	12.6947	20.6525	13.1234
DLG3	Q92796	DLG3_HUMAN Disks large homolog 3 OS=Homo sapiens OX=9606 GN=DLG3 PE=1 SV=2			1	1	1	0.256497	-2.21064	2.21064	0.553991	4.62881	-0.645113	11.7841	11.9744	18.8803	19.2077	11.4167	18.6464
G6PD	P11413	G6PD_HUMAN Glucose-6-phosphate 1-dehydrogenase OS=Homo sapiens OX=9606 GN=G6PD PE=1 SV=4	+	BirA_BioUFM1	4	4	4	1.49162	-2.12288	2.12288	0.0322389	4.35563	-3.22135	11.9774	12.1294	13.6817	14.0277	15.299	14.8304
CHD3	Q12873	CHD3_HUMAN Chromodomain-helicase-DNA-binding protein 3 OS=Homo sapiens OX=9606 GN=CHD3 PE=1 SV=3			1	1	1	0.798544	-2.04284	2.04284	0.159022	4.12056	-1.72817	11.8936	11.6029	12.6941	15.1457	11.8367	15.3367
PFKAP	Q01813	PFKAP_HUMAN ATP-dependent 6-phosphofructokinase, platelet type OS=Homo sapiens OX=9606 GN=PFKP PE=1 SV=2	+	BirA_BioUFM1	3	3	3	1.32897	-1.81838	1.81838	0.0468846	3.52685	-2.83964	11.586	11.3211	12.6381	13.5269	12.8822	14.5912
IMB1	Q14974	IMB1_HUMAN Importin sUFM1unit beta-1 OS=Homo sapiens OX=9606 GN=KPNB1 PE=1 SV=2			1	1	1	0.472985	-1.49547	1.49547	0.336523	2.81956	-1.09116	11.4033	11.7283	15.59	13.9624	14.3676	14.878
NDKB	P22392	NDKB_HUMAN Nucleoside diphosphate kinase B OS=Homo sapiens OX=9606 GN=NME2 PE=1 SV=1;sp			1	1	1	0.294351	-1.42255	1.42255	0.507749	2.68059	-0.726532	11.9236	14.8337	11.5338	10.9077	15.3923	16.2589
NCEH1	Q6PIU2	NCEH1_HUMAN Neutral cholesterol ester hydrolase 1 OS=Homo sapiens OX=9606 GN=NCEH1 PE=1 SV=3			1	1	1	0.508672	-1.35256	1.35256	0.309976	2.55365	-1.16163	15.4398	15.5988	12.0459	15.6611	15.5472	15.9338
LYSC	P61626	LYSC_HUMAN Lysozyme C OS=Homo sapiens OX=9606 GN=LYZ PE=1 SV=1			1	1	1	0.538605	-1.23756	1.23756	0.289331	2.35799	-1.22042	11.812	12.0063	12.5081	15.1015	13.2722	11.6654
FAS	P49327	FAS_HUMAN Fatty acid synthase OS=Homo sapiens OX=9606 GN=FASN PE=1 SV=3			9	9	9	0.44503	-1.23572	1.23572	0.358897	2.35499	-1.03558	12.1844	15.2965	15.8414	14.9928	16.1869	15.8498
SYIC	P41252	SYIC_HUMAN Isoleucine--tRNA ligase, cytoplasmic OS=Homo sapiens OX=9606 GN=IARS1 PE=1 SV=2			2	2	2	0.426366	-1.20191	1.20191	0.374657	2.30044	-0.998241	11.1356	12.3633	13.7683	11.7589	14.4952	14.6189
IGLC1	P0CG04	IGLC1_HUMAN Immunoglobulin lambda constant 1 OS=Homo sapiens OX=9606 GN=IGLC1 PE=1 SV=1;sp			2	2	2	0.714814	-1.19104	1.19104	0.192835	2.28317	-1.56412	11.9368	13.168	10.7219	12.6207	13.1738	13.6052
MYH14	Q7Z406	MYH14_HUMAN Myosin-14 OS=Homo sapiens OX=9606 GN=MYH14 PE=1 SV=2			4	1	1	0.355576	-1.15138	1.15138	0.440985	2.22126	-0.854501	11.3857	15.2777	15.4436	14.7177	15.3339	15.5095
TOX4	O94842	TOX4_HUMAN TOX high mobility group box family member 4 OS=Homo sapiens OX=9606 GN=TOX4 PE=1 SV=1			1	1	1	0.459258	-1.12802	1.12802	0.34733	2.18559	-1.06392	11.1015	13.3487	11.4492	13.7464	11.5074	14.0297
PDIA3	P30101	PDIA3_HUMAN Protein disulfide-isomerase A3 OS=Homo sapiens OX=9606 GN=PDIA3 PE=1 SV=4			2	2	2	0.39473	-1.12608	1.12608	0.402967	2.18265	-0.934462	10.2356	12.0769	12.7849	10.9549	13.7938	13.727
PYGL	P06737	PYGL_HUMAN Glycogen phosphorylase, liver form OS=Homo sapiens OX=9606 GN=PYGL PE=1 SV=4;sp			2	2	2	0.254583	-1.06945	1.06945	0.556438	2.09863	-0.64094	11.8728	15.1484	12.4691	11.585	15.3336	15.7801
SPB12	Q96P63	SPB12_HUMAN Serpin B12 OS=Homo sapiens OX=9606 GN=SERPINB12 PE=1 SV=1			4	4	4	0.591249	-0.992655	0.992655	0.256301	1.98984	-1.32332	13.6927	11.9702	11.8426	14.3797	13.2326	12.8712
TGM1	P22735	TGM1_HUMAN Protein-glutamine gamma-glutamyltransferase K OS=Homo sapiens OX=9606 GN=TGM1 PE=1 SV=4			3	3	3	0.283389	-0.980011	0.980011	0.520728	1.97248	-0.703158	9.73885	12.0721	13.6724	14.3929	11.8421	12.1884
PSA	P55786	PSA_HUMAN Puromycin-sensitive aminopeptidase OS=Homo sapiens OX=9606 GN=NPEPPS PE=1 SV=2			3	3	3	0.275824	-0.968913	0.968913	0.529878	1.95737	-0.686935	11.9426	11.9656	11.3469	9.97735	13.6436	14.5409
RUVB1	Q9Y265	RUVB1_HUMAN RuvB-like 1 OS=Homo sapiens OX=9606 GN=RUVBL1 PE=1 SV=1	+	BirA_BioUFM1	6	6	6	1.41677	-0.818143	0.818143	0.0383028	1.76314	-3.04264	14.4954	14.4607	14.4613	15.6847	15.4098	14.7773
RL12	P30050	RL12_HUMAN 60S ribosomal protein L12 OS=Homo sapiens OX=9606 GN=RPL12 PE=1 SV=1			1	1	1	0.219213	-0.808533	0.808533	0.603652	1.75143	-0.562747	11.8057	14.1405	12.0856	11.018	14.7155	14.7239
DHX15	O43143	DHX15_HUMAN Pre-mRNA-splicing factor ATP-dependent RNA helicase DHX15 OS=Homo sapiens OX=9606 GN=DHX15 PE=1 SV=2			2	2	2	0.314011	-0.808017	0.808017	0.485276	1.7508	-0.768073	11.2384	12.5967	14.0751	13.8571	12.1525	14.3247
ROA2	P22626	ROA2_HUMAN Heterogeneous nuclear ribonucleoproteins A2/B1 OS=Homo sapiens OX=9606 GN=HNRNPA2B1 PE=1 SV=2			2	2	2	0.602523	-0.787542	0.787542	0.249734	1.72613	-1.3453	13.4353	15.1416	13.5463	15.1479	14.8693	14.4686
ILEU	P30740	ILEU_HUMAN Leukocyte elastase inhibitor OS=Homo sapiens OX=9606 GN=SERPINB1 PE=1 SV=1;sp			2	2	2	0.585125	-0.762388	0.762388	0.259941	1.6963	-1.31137	11.0341	12.5197	12.0862	11.8977	13.1351	12.8942
LC1L1	Q5VSP4	LC1L1_HUMAN Putative lipocalin 1-like protein 1 OS=Homo sapiens OX=9606 GN=LCN1P1 PE=5 SV=1;sp			1	1	1	0.188731	-0.67042	0.67042	0.647544	1.59154	-0.493474	11.8032	12.9204	16.0878	14.0558	13.634	15.1329
XRCC5	P13010	XRCC5_HUMAN X-ray repair cross-complementing protein 5 OS=Homo sapiens OX=9606 GN=XRCC5 PE=1 SV=3			3	3	3	0.230255	-0.663731	0.663731	0.588498	1.58417	-0.587391	11.0487	13.8167	14.3841	12.9802	13.6777	14.5828
PCCA	P05165	PCCA_HUMAN Propionyl-CoA carboxylase alpha chain, mitochondrial OS=Homo sapiens OX=9606 GN=PCCA PE=1 SV=4			29	29	29	1.18788	-0.650534	0.650534	0.0648814	1.56975	-2.52686	19.7606	19.3039	19.3675	20.4514	20.2092	19.723
TGM2	P21980	TGM2_HUMAN Protein-glutamine gamma-glutamyltransferase 2 OS=Homo sapiens OX=9606 GN=TGM2 PE=1 SV=2			2	2	2	0.202526	-0.63024	0.63024	0.627298	1.54782	-0.525061	11.477	14.4855	13.8114	12.3624	14.3617	14.9405
ACACA	Q13085	ACACA_HUMAN Acetyl-CoA carboxylase 1 OS=Homo sapiens OX=9606 GN=ACACA PE=1 SV=2	+	BirA_BioUFM1	41	41	41	2.00767	-0.620769	0.620769	0.00982494	1.53769	-4.6276	18.8825	19.1675	18.9235	19.4112	19.7084	19.7163
HNRPF	P52597	HNRPF_HUMAN Heterogeneous nuclear ribonucleoprotein F OS=Homo sapiens OX=9606 GN=HNRNPF PE=1 SV=3			2	1	1	0.187557	-0.560602	0.560602	0.649296	1.47488	-0.490768	11.0532	11.7152	13.4775	10.9176	13.1693	13.8409
CLH1	Q00610	CLH1_HUMAN Clathrin heavy chain 1 OS=Homo sapiens OX=9606 GN=CLTC PE=1 SV=5			8	8	8	1.07279	-0.539064	0.539064	0.0845688	1.45303	-2.28233	15.5162	15.8573	15.6042	15.7807	16.3349	16.4793
BLMH	Q13867	BLMH_HUMAN Bleomycin hydrolase OS=Homo sapiens OX=9606 GN=BLMH PE=1 SV=1			1	1	1	0.26185	-0.530963	0.530963	0.547205	1.44489	-0.656752	14.5407	12.8058	12.925	15.0404	13.7832	13.0408
FLNB	O75369	FLNB_HUMAN Filamin-B OS=Homo sapiens OX=9606 GN=FLNB PE=1 SV=2			10	9	9	0.119526	-0.51718	0.51718	0.759406	1.43116	-0.327939	11.1058	15.8042	15.6774	14.1008	14.8953	15.1427
PYC	P11498	PYC_HUMAN Pyruvate carboxylase, mitochondrial OS=Homo sapiens OX=9606 GN=PC PE=1 SV=2			30	30	30	1.02562	-0.496541	0.496541	0.0942714	1.41083	-2.18448	19.3354	19.0456	19.0517	20.0222	19.5862	19.3141
PARP1	P09874	PARP1_HUMAN Poly [ADP-ribose] polymerase 1 OS=Homo sapiens OX=9606 GN=PARP1 PE=1 SV=4			2	2	2	0.119607	-0.488448	0.488448	0.759264	1.40293	-0.328141	11.3546	12.2764	15.0168	11.539	13.579	14.9952
SF3B3	Q15393	SF3B3_HUMAN Splicing factor 3B sUFM1unit 3 OS=Homo sapiens OX=9606 GN=SF3B3 PE=1 SV=4			2	2	2	0.148571	-0.473591	0.473591	0.710279	1.38856	-0.398997	13.9037	12.2223	12.6235	14.0607	11.2889	14.8206
PIP	P12273	PIP_HUMAN Prolactin-inducible protein OS=Homo sapiens OX=9606 GN=PIP PE=1 SV=1			3	3	3	0.436958	-0.467024	0.467024	0.36563	1.38226	-1.01945	12.9679	13.8322	12.4782	13.4135	13.2541	14.0118
EZRI	P15311	EZRI_HUMAN Ezrin OS=Homo sapiens OX=9606 GN=EZR PE=1 SV=4;sp			2	2	2	0.0883249	-0.442232	0.442232	0.815972	1.3587	-0.248518	10.5824	14.2761	15.5336	11.9636	14.6634	15.0919
IF5A2	Q9GZV4	IF5A2_HUMAN Eukaryotic translation initiation factor 5A-2 OS=Homo sapiens OX=9606 GN=EIF5A2 PE=1 SV=3;sp			1	1	1	0.371017	-0.426737	0.426737	0.425582	1.34419	-0.886187	12.4565	12.2468	11.9801	13.3526	11.7828	12.8282
RAI3	Q8NFJ5	RAI3_HUMAN Retinoic acid-induced protein 3 OS=Homo sapiens OX=9606 GN=GPRC5A PE=1 SV=2			1	1	1	0.459342	-0.403787	0.403787	0.347263	1.32298	-1.06408	13.4298	13.6102	13.8347	14.6909	13.4486	13.9465
RS10	P46783	RS10_HUMAN 40S ribosomal protein S10 OS=Homo sapiens OX=9606 GN=RPS10 PE=1 SV=1;sp			1	1	1	0.209958	-0.391322	0.391322	0.616655	1.31159	-0.541914	11.3134	12.1943	11.8139	10.8193	12.7349	12.9413
HBA	P69905	HBA_HUMAN Hemoglobin sUFM1unit alpha OS=Homo sapiens OX=9606 GN=HBA1 PE=1 SV=2			1	1	1	0.12692	-0.38832	0.38832	0.746586	1.30887	-0.346271	13.5561	11.5824	12.3038	11.1569	12.9659	14.4846
GARS	P41250	GARS_HUMAN Glycine--tRNA ligase OS=Homo sapiens OX=9606 GN=GARS1 PE=1 SV=3			1	1	1	0.0967507	-0.388163	0.388163	0.800294	1.30873	-0.270313	11.8977	12.6924	15.6385	12.0593	14.4781	14.8557
TBA1C	Q9BQE3	TBA1C_HUMAN TUFM1ulin alpha-1C chain OS=Homo sapiens OX=9606 GN=TUFM1A1C PE=1 SV=1;sp	+	BirA_BioUFM1	7	7	7	1.97893	-0.384826	0.384826	0.0104971	1.3057	-4.54001	18.1657	18.3712	18.2745	18.5419	18.6754	18.7486
ARGI1	P05089	ARGI1_HUMAN Arginase-1 OS=Homo sapiens OX=9606 GN=ARG1 PE=1 SV=2			4	4	4	0.305599	-0.366126	0.366126	0.494767	1.28889	-0.750355	14.1931	12.5261	13.2233	13.6051	13.6224	13.8133
TLN1	Q9Y490	TLN1_HUMAN Talin-1 OS=Homo sapiens OX=9606 GN=TLN1 PE=1 SV=3			3	3	3	0.108742	-0.362774	0.362774	0.778499	1.2859	-0.300879	11.7948	15.54	15.072	14.132	14.9919	14.3713
MAT2B	Q9NZL9	MAT2B_HUMAN Methionine adenosyltransferase 2 sUFM1unit beta OS=Homo sapiens OX=9606 GN=MAT2B PE=1 SV=1			1	1	1	0.159066	-0.271574	0.271574	0.69332	1.20712	-0.42408	12.1231	11.0277	13.0615	12.157	12.0248	12.8454
PGK1	P00558	PGK1_HUMAN Phosphoglycerate kinase 1 OS=Homo sapiens OX=9606 GN=PGK1 PE=1 SV=3			3	3	3	0.0623414	-0.233323	0.233323	0.866281	1.17554	-0.179487	11.2574	13.6146	14.0415	11.2941	13.8694	14.4499
MYH9	P35579	MYH9_HUMAN Myosin-9 OS=Homo sapiens OX=9606 GN=MYH9 PE=1 SV=4			16	16	13	0.0632282	-0.217402	0.217402	0.864514	1.16264	-0.181892	13.368	16.7043	16.9088	15.2133	16.1564	16.2636
IF2GL	Q2VIR3	IF2GL_HUMAN Eukaryotic translation initiation factor 2 sUFM1unit 3B OS=Homo sapiens OX=9606 GN=EIF2S3B PE=2 SV=2;sp			1	1	1	0.0685885	-0.210508	0.210508	0.853909	1.1571	-0.196349	11.5884	11.4621	13.656	11.3721	11.9505	14.0154
DSG1	Q02413	DSG1_HUMAN Desmoglein-1 OS=Homo sapiens OX=9606 GN=DSG1 PE=1 SV=2			8	8	8	0.241969	-0.206095	0.206095	0.572837	1.15356	-0.613299	13.9291	14.496	15.0004	14.925	14.4762	14.6426
H32	Q71DI3	H32_HUMAN Histone H3.2 OS=Homo sapiens OX=9606 GN=H3C15 PE=1 SV=3;sp			1	1	1	0.0564069	-0.180415	0.180415	0.878199	1.13321	-0.163302	14.564	12.7771	14.4686	12.2878	14.6549	15.4082
STMN1	P16949	STMN1_HUMAN Stathmin OS=Homo sapiens OX=9606 GN=STMN1 PE=1 SV=3			1	1	1	0.0359364	-0.0969979	0.0969979	0.920584	1.06955	-0.106136	12.1393	12.9401	11.7373	13.9647	11.1007	12.0423
CYTA	P01040	CYTA_HUMAN Cystatin-A OS=Homo sapiens OX=9606 GN=CSTA PE=1 SV=1			1	1	1	0.0754514	-0.0808811	0.0808811	0.840521	1.05766	-0.214675	15.1706	14.6359	13.9411	14.827	14.4211	14.7421
KCRB	P12277	KCRB_HUMAN Creatine kinase B-type OS=Homo sapiens OX=9606 GN=CKB PE=1 SV=1			5	5	5	0.00013053	0.000271479	-0.000271479	0.999699	0.999812	0.000400682	14.846	15.5243	15.7452	14.1333	15.9032	16.0782
ATPB	P06576	ATPB_HUMAN ATP synthase sUFM1unit beta, mitochondrial OS=Homo sapiens OX=9606 GN=ATP5F1B PE=1 SV=3			7	7	7	0.00171351	0.00817712	-0.00817712	0.996062	0.994348	0.00525035	13.8266	11.8508	16.6671	12.9246	15.304	14.0914
ANXA2	P07355	ANXA2_HUMAN Annexin A2 OS=Homo sapiens OX=9606 GN=ANXA2 PE=1 SV=2;sp			11	11	11	0.0151762	0.0278797	-0.0278797	0.965659	0.980861	0.045808	14.7237	14.866	16.132	14.3904	15.5691	15.6786
TALDO	P37837	TALDO_HUMAN Transaldolase OS=Homo sapiens OX=9606 GN=TALDO1 PE=1 SV=2			1	1	1	0.0172919	0.0352831	-0.0352831	0.960966	0.97584	0.0520746	13.2672	12.4551	13.7894	12.7216	12.4495	14.2347
LDHA	P00338	LDHA_HUMAN L-lactate dehydrogenase A chain OS=Homo sapiens OX=9606 GN=LDHA PE=1 SV=2			3	3	2	0.0170136	0.0489823	-0.0489823	0.961582	0.966618	0.0512517	13.0907	14.0363	11.8092	12.0715	12.3902	14.3276
TRXR1	Q16881	TRXR1_HUMAN Thioredoxin reductase 1, cytoplasmic OS=Homo sapiens OX=9606 GN=TXNRD1 PE=1 SV=3			1	1	1	0.0277383	0.0563676	-0.0563676	0.938127	0.961682	0.0826143	11.4185	13.2242	13.1372	12.0808	12.3138	13.2161
KPYM	P14618	KPYM_HUMAN Pyruvate kinase PKM OS=Homo sapiens OX=9606 GN=PKM PE=1 SV=4			12	12	12	0.0436723	0.0838566	-0.0838566	0.904332	0.943532	0.127993	16.2757	16.6246	16.6048	15.1304	17.1405	16.9826
SAHH	P23526	SAHH_HUMAN Adenosylhomocysteinase OS=Homo sapiens OX=9606 GN=AHCY PE=1 SV=4			1	1	1	0.225368	0.113087	-0.113087	0.595158	0.924608	0.576512	14.3959	14.922	14.6479	14.7896	14.4348	14.4021
FLNA	P21333	FLNA_HUMAN Filamin-A OS=Homo sapiens OX=9606 GN=FLNA PE=1 SV=4			11	11	10	0.215479	0.118317	-0.118317	0.608865	0.921262	0.554359	15.5537	15.6233	15.7813	15.1358	15.6717	15.7959
RPN2	P04844	RPN2_HUMAN Dolichyl-diphosphooligosaccharide--protein glycosyltransferase sUFM1unit 2 OS=Homo sapiens OX=9606 GN=RPN2 PE=1 SV=3			1	1	1	0.102227	0.184538	-0.184538	0.790265	0.879931	0.284337	12.7297	11.4387	12.4873	11.3938	13.0508	11.6575
AATM	P00505	AATM_HUMAN Aspartate aminotransferase, mitochondrial OS=Homo sapiens OX=9606 GN=GOT2 PE=1 SV=3			2	2	2	0.0558643	0.189632	-0.189632	0.879297	0.876829	0.161814	15.1797	15.7228	15.7474	13.6065	14.9295	17.545
ACTB	P60709	ACTB_HUMAN Actin, cytoplasmic 1 OS=Homo sapiens OX=9606 GN=ACTB PE=1 SV=1			9	1	1	0.293706	0.199145	-0.199145	0.508504	0.871067	0.725161	18.6979	19.3905	19.2689	18.6126	18.9372	19.2102
ACTG	P63261	ACTG_HUMAN Actin, cytoplasmic 2 OS=Homo sapiens OX=9606 GN=ACTG1 PE=1 SV=1			9	9	1	0.293661	0.199154	-0.199154	0.508556	0.871061	0.725065	18.6979	19.3905	19.2689	18.6126	18.9368	19.2105
PCBP2	Q15366	PCBP2_HUMAN Poly(rC)-binding protein 2 OS=Homo sapiens OX=9606 GN=PCBP2 PE=1 SV=1;sp			2	2	1	0.337596	0.203069	-0.203069	0.459625	0.868701	0.817331	14.9726	15.2447	15.6807	14.8191	15.2332	15.2365
TAGL2	P37802	TAGL2_HUMAN Transgelin-2 OS=Homo sapiens OX=9606 GN=TAGLN2 PE=1 SV=3			5	5	5	0.232267	0.205638	-0.205638	0.585778	0.867155	0.591859	17.1033	17.1791	16.8353	16.2601	17.4081	16.8326
DCD	P81605	DCD_HUMAN Dermcidin OS=Homo sapiens OX=9606 GN=DCD PE=1 SV=2			3	3	3	0.0569833	0.212245	-0.212245	0.877035	0.863193	0.164881	13.3194	14.4134	12.8669	10.9164	14.4738	14.5728
PLIN3	O60664	PLIN3_HUMAN Perilipin-3 OS=Homo sapiens OX=9606 GN=PLIN3 PE=1 SV=3			3	3	3	0.13361	0.227288	-0.227288	0.735174	0.854239	0.362712	13.6382	13.8172	14.5271	12.6551	14.4957	14.1498
K2C6B	P04259	K2C6B_HUMAN Keratin, type II cytoskeletal 6B OS=Homo sapiens OX=9606 GN=KRT6B PE=1 SV=5			29	2	2	0.372193	0.23693	-0.23693	0.424431	0.848549	0.888591	20.8084	20.6725	21.0771	21.0929	20.3655	20.3888
ENOA	P06733	ENOA_HUMAN Alpha-enolase OS=Homo sapiens OX=9606 GN=ENO1 PE=1 SV=2			10	10	8	0.135138	0.258347	-0.258347	0.732592	0.836045	0.366448	16.857	17.2958	17.4633	15.5952	17.7727	17.4732
ENOG	P09104	ENOG_HUMAN Gamma-enolase OS=Homo sapiens OX=9606 GN=ENO2 PE=1 SV=3			3	1	1	0.164537	0.261141	-0.261141	0.684641	0.834428	0.437039	16.7682	17.2556	17.525	16.0035	17.9209	16.841
MDHM	P40926	MDHM_HUMAN Malate dehydrogenase, mitochondrial OS=Homo sapiens OX=9606 GN=MDH2 PE=1 SV=3			1	1	1	0.0898206	0.268749	-0.268749	0.813166	0.830039	0.252407	13.6903	13.979	14.2161	11.5865	14.8045	14.6883
EF1D	P29692	EF1D_HUMAN Elongation factor 1-delta OS=Homo sapiens OX=9606 GN=EEF1D PE=1 SV=5			2	2	2	0.0849185	0.271759	-0.271759	0.822397	0.828309	0.239628	11.8187	13.4802	13.662	10.7767	13.594	13.7749
TMEDA	P49755	TMEDA_HUMAN Transmembrane emp24 domain-containing protein 10 OS=Homo sapiens OX=9606 GN=TMED10 PE=1 SV=2			1	1	1	0.13157	0.294152	-0.294152	0.738635	0.815552	0.357711	14.3571	13.9805	12.4927	12.2326	13.4375	14.2778
CAZA1	P52907	CAZA1_HUMAN F-actin-capping protein sUFM1unit alpha-1 OS=Homo sapiens OX=9606 GN=CAPZA1 PE=1 SV=3;sp			1	1	1	0.060642	0.297021	-0.297021	0.869677	0.813931	0.174869	13.5286	13.8773	13.9874	10.3225	16.1008	14.0788
TRY3	P35030	TRY3_HUMAN Trypsin-3 OS=Homo sapiens OX=9606 GN=PRSS3 PE=1 SV=2			1	1	1	0.850149	0.30043	-0.30043	0.141205	0.81201	1.83014	20.1562	20.2758	20.4475	20.2665	19.9126	19.7992
PDIA6	Q15084	PDIA6_HUMAN Protein disulfide-isomerase A6 OS=Homo sapiens OX=9606 GN=PDIA6 PE=1 SV=1			3	3	3	0.164614	0.303202	-0.303202	0.68452	0.810452	0.437221	14.9036	15.6437	15.9454	13.9594	15.7047	15.919
EF1A3	Q5VTE0	EF1A3_HUMAN Putative elongation factor 1-alpha-like 3 OS=Homo sapiens OX=9606 GN=EEF1A1P5 PE=5 SV=1;sp			4	4	2	0.50553	0.3169	-0.3169	0.312227	0.802793	1.15545	17.293	17.6193	17.5366	16.6586	17.4809	17.3588
ATPA	P25705	ATPA_HUMAN ATP synthase sUFM1unit alpha, mitochondrial OS=Homo sapiens OX=9606 GN=ATP5F1A PE=1 SV=1			6	6	6	0.451058	0.327914	-0.327914	0.35395	0.796688	1.04759	16.5186	16.8332	16.5593	15.7374	16.4553	16.7346
EF1G	P26641	EF1G_HUMAN Elongation factor 1-gamma OS=Homo sapiens OX=9606 GN=EEF1G PE=1 SV=3			3	3	3	0.499975	0.332654	-0.332654	0.316246	0.794074	1.1445	14.8656	15.2889	15.1212	14.2697	14.8358	15.1722
GDIB	P50395	GDIB_HUMAN Rab GDP dissociation inhibitor beta OS=Homo sapiens OX=9606 GN=GDI2 PE=1 SV=2			2	2	2	0.173266	0.339684	-0.339684	0.671018	0.790214	0.457563	13.7783	16.0827	14.3828	13.8614	14.72	14.6433
TBB5	P07437	TBB5_HUMAN TUFM1ulin beta chain OS=Homo sapiens OX=9606 GN=TUFM1B PE=1 SV=2			15	15	4	0.577626	0.398193	-0.398193	0.264469	0.758808	1.29673	17.7794	18.1237	17.8882	16.9528	17.8142	17.8298
TCPQ	P50990	TCPQ_HUMAN T-complex protein 1 sUFM1unit theta OS=Homo sapiens OX=9606 GN=CCT8 PE=1 SV=4			6	6	6	0.892977	0.405982	-0.405982	0.127945	0.754722	1.91542	15.6474	16.1149	15.6891	15.4607	15.1295	15.6433
PLAK	P14923	PLAK_HUMAN Junction plakoglobin OS=Homo sapiens OX=9606 GN=JUP PE=1 SV=3			8	8	8	0.484515	0.408356	-0.408356	0.327706	0.753482	1.11398	15.7559	15.7007	16.1272	16.0729	15.39	14.8958
VIME	P08670	VIME_HUMAN Vimentin OS=Homo sapiens OX=9606 GN=VIM PE=1 SV=4			10	10	10	0.151328	0.411128	-0.411128	0.705784	0.752035	0.405616	14.6204	14.8982	15.176	12.5113	15.7527	15.1972
METK2	P31153	METK2_HUMAN S-adenosylmethionine synthase isoform type-2 OS=Homo sapiens OX=9606 GN=MAT2A PE=1 SV=1			2	2	2	0.133982	0.448757	-0.448757	0.734544	0.732674	0.363622	12.7844	13.1827	13.1574	14.195	10.181	13.4022
DX39B	Q13838	DX39B_HUMAN Spliceosome RNA helicase DDX39B OS=Homo sapiens OX=9606 GN=DDX39B PE=1 SV=1;sp			4	4	4	0.409557	0.460687	-0.460687	0.389442	0.72664	0.964437	16.2433	16.854	16.6576	15.267	16.3628	16.7431
ARPC3	O15145	ARPC3_HUMAN Actin-related protein 2/3 complex sUFM1unit 3 OS=Homo sapiens OX=9606 GN=ARPC3 PE=1 SV=3			1	1	1	0.105857	0.475599	-0.475599	0.783688	0.719168	0.29357	12.1691	13.5415	13.3326	9.42697	13.841	14.3485
TBB3	Q13509	TBB3_HUMAN TUFM1ulin beta-3 chain OS=Homo sapiens OX=9606 GN=TUFM1B3 PE=1 SV=2			11	1	1	0.698368	0.475881	-0.475881	0.200277	0.719028	1.53203	17.813	18.2643	17.8064	16.9571	17.6434	17.8556
TBB4B	P68371	TBB4B_HUMAN TUFM1ulin beta-4B chain OS=Homo sapiens OX=9606 GN=TUFM1B4B PE=1 SV=1;sp			13	3	2	0.883213	0.475993	-0.475993	0.130854	0.718972	1.89591	17.8027	18.1224	17.8732	17.0007	17.6145	17.755
TBB2B	Q9BVA1	TBB2B_HUMAN TUFM1ulin beta-2B chain OS=Homo sapiens OX=9606 GN=TUFM1B2B PE=1 SV=1;sp			10	1	1	0.78873	0.491039	-0.491039	0.162656	0.711512	1.70887	17.7623	18.1639	17.9903	17.0144	17.5052	17.9238
UGDH	O60701	UGDH_HUMAN UDP-glucose 6-dehydrogenase OS=Homo sapiens OX=9606 GN=UGDH PE=1 SV=1			1	1	1	0.305466	0.492076	-0.492076	0.494919	0.711001	0.750075	12.6399	12.6319	12.3724	10.7564	12.7424	12.6692
PLEC	Q15149	PLEC_HUMAN Plectin OS=Homo sapiens OX=9606 GN=PLEC PE=1 SV=3			7	7	7	0.125312	0.527016	-0.527016	0.749356	0.693989	0.342298	10.9861	15.6081	14.1677	14.4748	12.485	12.221
IF4A1	P60842	IF4A1_HUMAN Eukaryotic initiation factor 4A-I OS=Homo sapiens OX=9606 GN=EIF4A1 PE=1 SV=1;sp			6	6	5	0.749653	0.530466	-0.530466	0.17797	0.692331	1.63222	16.6335	16.8459	17.0264	15.7525	16.3587	16.8032
GSHR	P00390	GSHR_HUMAN Glutathione reductase, mitochondrial OS=Homo sapiens OX=9606 GN=GSR PE=1 SV=2			1	1	1	0.359673	0.531656	-0.531656	0.436845	0.69176	0.862929	13.4661	13.6771	13.6284	11.8418	13.7925	13.5423
COF1	P23528	COF1_HUMAN Cofilin-1 OS=Homo sapiens OX=9606 GN=CFL1 PE=1 SV=3			4	4	4	0.0965321	0.550174	-0.550174	0.800696	0.682938	0.269751	15.9597	16.9187	15.4972	11.5961	17.8474	17.2816
ARF1	P84077	ARF1_HUMAN ADP-ribosylation factor 1 OS=Homo sapiens OX=9606 GN=ARF1 PE=1 SV=2;sp			3	3	3	0.144411	0.622024	-0.622024	0.717115	0.649759	0.388971	16.2341	15.0666	15.7217	11.9428	16.3268	16.8868
TBB6	Q9BUF5	TBB6_HUMAN TUFM1ulin beta-6 chain OS=Homo sapiens OX=9606 GN=TUFM1B6 PE=1 SV=1			7	1	1	0.743704	0.636731	-0.636731	0.180425	0.643169	1.62058	17.4713	17.7874	17.6713	16.9584	16.3705	17.6908
TCPA	P17987	TCPA_HUMAN T-complex protein 1 sUFM1unit alpha OS=Homo sapiens OX=9606 GN=TCP1 PE=1 SV=1			2	2	2	0.433938	0.656113	-0.656113	0.368182	0.634586	1.01341	13.943	14.1125	14.0698	12.0952	14.0029	14.0588
SAR1B	Q9Y6B6	SAR1B_HUMAN GTP-binding protein SAR1b OS=Homo sapiens OX=9606 GN=SAR1B PE=1 SV=1;sp			1	1	1	0.245364	0.700752	-0.700752	0.568376	0.615251	0.620765	11.3411	14.1415	14.5956	11.8792	13.5588	12.538
SERC	Q9Y617	SERC_HUMAN Phosphoserine aminotransferase OS=Homo sapiens OX=9606 GN=PSAT1 PE=1 SV=2			2	2	2	0.266683	0.717257	-0.717257	0.541149	0.608253	0.667223	13.1603	13.6242	13.6372	11.125	12.3908	14.7542
PDIA4	P13667	PDIA4_HUMAN Protein disulfide-isomerase A4 OS=Homo sapiens OX=9606 GN=PDIA4 PE=1 SV=2			1	1	1	0.188102	0.731661	-0.731661	0.648482	0.60221	0.492024	12.6237	11.4044	15.2252	11.7729	11.0387	14.2467
PUR6	P22234	PUR6_HUMAN Multifunctional protein ADE2 OS=Homo sapiens OX=9606 GN=PAICS PE=1 SV=3			1	1	1	0.485104	0.741005	-0.741005	0.327262	0.598322	1.11515	12.408	12.9897	12.2233	10.7221	11.7954	12.8804
MYOF	Q9NZM1	MYOF_HUMAN Myoferlin OS=Homo sapiens OX=9606 GN=MYOF PE=1 SV=1			3	3	3	0.282038	0.748652	-0.748652	0.52235	0.595159	0.700266	13.8067	14.1919	14.8572	11.4885	14.5842	14.537
SND1	Q7KZF4	SND1_HUMAN Staphylococcal nuclease domain-containing protein 1 OS=Homo sapiens OX=9606 GN=SND1 PE=1 SV=1			1	1	1	0.170115	0.755692	-0.755692	0.675904	0.592262	0.450177	11.2027	15.3177	15.6056	13.6171	11.6028	14.639
ALDOA	P04075	ALDOA_HUMAN Fructose-bisphosphate aldolase A OS=Homo sapiens OX=9606 GN=ALDOA PE=1 SV=2			5	5	5	1.0506	0.759724	-0.759724	0.089002	0.590609	2.23615	16.1173	16.7874	16.3658	15.2415	15.5621	16.1877
UFM1A1	P22314	UFM1A1_HUMAN UFM1iquitin-like modifier-activating enzyme 1 OS=Homo sapiens OX=9606 GN=UFM1A1 PE=1 SV=3	+	BirA_BioUFM1	2	2	2	1.3594	0.769802	-0.769802	0.0437119	0.586498	2.90922	15.1262	15.0948	15.4728	14.2652	14.1893	14.93
PKP1	Q13835	PKP1_HUMAN Plakophilin-1 OS=Homo sapiens OX=9606 GN=PKP1 PE=1 SV=2			6	6	6	0.520415	0.780633	-0.780633	0.301707	0.582111	1.18473	12.3936	11.495	13.6741	11.7522	11.4132	12.0554
G3P	P04406	G3P_HUMAN Glyceraldehyde-3-phosphate dehydrogenase OS=Homo sapiens OX=9606 GN=GAPDH PE=1 SV=3			8	8	8	0.676046	0.801923	-0.801923	0.21084	0.573584	1.48852	18.4041	17.871	18.9349	16.7241	18.1428	17.9373
HNRPU	Q00839	HNRPU_HUMAN Heterogeneous nuclear ribonucleoprotein U OS=Homo sapiens OX=9606 GN=HNRNPU PE=1 SV=6			2	2	2	0.182223	0.813502	-0.813502	0.65732	0.568999	0.478429	14.4387	15.0956	15.9209	11.0477	15.9496	16.0175
HNRPD	Q14103	HNRPD_HUMAN Heterogeneous nuclear ribonucleoprotein D0 OS=Homo sapiens OX=9606 GN=HNRNPD PE=1 SV=1			1	1	1	0.40597	0.814141	-0.814141	0.392672	0.568747	0.957199	11.8585	13.7457	13.1215	10.9226	12.2155	13.1451
DDX55	Q8NHQ9	DDX55_HUMAN ATP-dependent RNA helicase DDX55 OS=Homo sapiens OX=9606 GN=DDX55 PE=1 SV=3			1	1	1	0.648157	0.822288	-0.822288	0.224824	0.565544	1.4342	15.6337	16.5993	15.7926	16.1522	14.5681	14.8384
EF2	P13639	EF2_HUMAN Elongation factor 2 OS=Homo sapiens OX=9606 GN=EEF2 PE=1 SV=4	+	BirA_BioUFM1	7	7	7	2.43031	0.823086	-0.823086	0.0037127	0.565232	6.07361	18.6084	18.5542	18.6179	17.6126	18.037	17.6616
RL40	P62987	RL40_HUMAN UFM1iquitin-60S ribosomal protein L40 OS=Homo sapiens OX=9606 GN=UFM1A52 PE=1 SV=2;sp			2	2	2	1.05649	0.839405	-0.839405	0.0878031	0.558874	2.24837	16.3185	16.321	16.9758	16.2781	15.2572	15.5617
HNRPK	P61978	HNRPK_HUMAN Heterogeneous nuclear ribonucleoprotein K OS=Homo sapiens OX=9606 GN=HNRNPK PE=1 SV=1			1	1	1	0.21358	0.846667	-0.846667	0.611533	0.556068	0.550085	13.9358	14.2359	14.2229	10.254	15.2346	14.366
PABP1	P11940	PABP1_HUMAN Polyadenylate-binding protein 1 OS=Homo sapiens OX=9606 GN=PABPC1 PE=1 SV=2;sp			1	1	1	0.332891	0.854387	-0.854387	0.464632	0.5531	0.807551	11.628	14.0968	14.0306	11.4131	12.0815	13.6975
HNRH1	P31943	HNRH1_HUMAN Heterogeneous nuclear ribonucleoprotein H OS=Homo sapiens OX=9606 GN=HNRNPH1 PE=1 SV=4;sp			2	2	1	0.341913	0.872656	-0.872656	0.455079	0.54614	0.826284	13.5716	13.9964	14.3839	11.0546	14.2317	14.0476
BIP	P11021	BIP_HUMAN Endoplasmic reticulum chaperone BiP OS=Homo sapiens OX=9606 GN=HSPA5 PE=1 SV=2			8	7	7	0.325406	0.912628	-0.912628	0.472709	0.531217	0.791947	15.4112	16.1343	16.3296	12.8216	15.9587	16.357
ACTN1	P12814	ACTN1_HUMAN Alpha-actinin-1 OS=Homo sapiens OX=9606 GN=ACTN1 PE=1 SV=2;sp			5	5	2	0.859469	0.919683	-0.919683	0.138207	0.528625	1.84864	16.482	16.8905	16.9853	15.2071	15.6084	16.7833
HNRPC	P07910	HNRPC_HUMAN Heterogeneous nuclear ribonucleoproteins C1/C2 OS=Homo sapiens OX=9606 GN=HNRNPC PE=1 SV=4			3	3	3	0.235814	0.921691	-0.921691	0.581013	0.52789	0.599715	15.3203	15.8183	16.0121	11.7577	16.5107	16.1173
APT	P07741	APT_HUMAN Adenine phosphoribosyltransferase OS=Homo sapiens OX=9606 GN=APRT PE=1 SV=2	+	BirA_BioUFM1	2	2	2	1.31054	0.923772	-0.923772	0.048917	0.527129	2.79787	12.7592	12.9059	13.7516	12.3383	11.9841	12.323
ACTN4	O43707	ACTN4_HUMAN Alpha-actinin-4 OS=Homo sapiens OX=9606 GN=ACTN4 PE=1 SV=2			4	1	1	0.860155	0.927127	-0.927127	0.137989	0.525905	1.85	16.4719	16.9447	16.9464	15.1937	15.6064	16.7815
ARPC4	P59998	ARPC4_HUMAN Actin-related protein 2/3 complex sUFM1unit 4 OS=Homo sapiens OX=9606 GN=ARPC4 PE=1 SV=3			2	2	2	0.428818	0.928004	-0.928004	0.372548	0.525585	1.00316	14.1544	14.4851	14.2623	11.5454	14.0995	14.4729
SUMO4	Q6EEV6	SUMO4_HUMAN Small UFM1iquitin-related modifier 4 OS=Homo sapiens OX=9606 GN=SUMO4 PE=1 SV=2;sp			1	1	1	0.117779	0.977142	-0.977142	0.762467	0.507985	0.323582	11.4472	12.0839	20.3233	13.3387	15.458	12.1262
DESP	P15924	DESP_HUMAN Desmoplakin OS=Homo sapiens OX=9606 GN=DSP PE=1 SV=3	+	BirA_BioUFM1	18	18	18	1.49568	0.977734	-0.977734	0.0319389	0.507777	3.2312	15.5284	15.8889	15.7387	14.8316	15.1811	14.2101
TAPT1	Q6NXT6	TAPT1_HUMAN Transmembrane anterior posterior transformation protein 1 homolog OS=Homo sapiens OX=9606 GN=TAPT1 PE=1 SV=1			1	1	1	0.252559	0.99855	-0.99855	0.559038	0.500503	0.636523	15.4887	15.3684	11.6207	12.2757	15.0028	12.2036
SERA	O43175	SERA_HUMAN D-3-phosphoglycerate dehydrogenase OS=Homo sapiens OX=9606 GN=PHGDH PE=1 SV=4			2	2	2	0.471317	1.03254	-1.03254	0.337818	0.488849	1.08786	13.2459	13.1286	12.9888	10.2286	12.7162	13.3209
TCPD	P50991	TCPD_HUMAN T-complex protein 1 sUFM1unit delta OS=Homo sapiens OX=9606 GN=CCT4 PE=1 SV=4			3	3	3	0.441354	1.03375	-1.03375	0.361948	0.488439	1.02824	13.9112	14.0409	14.7305	11.2552	14.0222	14.3039
HS90A	P07900	HS90A_HUMAN Heat shock protein HSP 90-alpha OS=Homo sapiens OX=9606 GN=HSP90AA1 PE=1 SV=5;sp			7	3	3	1.12215	1.04415	-1.04415	0.0754831	0.484931	2.38614	19.4834	19.3773	19.8906	17.7588	18.7206	19.1394
EIF3F	O00303	EIF3F_HUMAN Eukaryotic translation initiation factor 3 sUFM1unit F OS=Homo sapiens OX=9606 GN=EIF3F PE=1 SV=1			1	1	1	1.20306	1.04607	-1.04607	0.0626527	0.484286	2.55978	12.8969	13.1181	13.5892	12.4342	11.4523	12.5795
ACADV	P49748	ACADV_HUMAN Very long-chain specific acyl-CoA dehydrogenase, mitochondrial OS=Homo sapiens OX=9606 GN=ACADVL PE=1 SV=1			3	3	3	1.19572	1.08593	-1.08593	0.0637206	0.471088	2.54383	13.9029	13.6745	13.6111	12.005	13.429	12.4969
HNRPM	P52272	HNRPM_HUMAN Heterogeneous nuclear ribonucleoprotein M OS=Homo sapiens OX=9606 GN=HNRNPM PE=1 SV=3			2	2	2	0.423185	1.10778	-1.10778	0.377411	0.464007	0.991857	11.7605	14.2538	14.5454	11.3565	12.1894	13.6907
TCPZ	P40227	TCPZ_HUMAN T-complex protein 1 sUFM1unit zeta OS=Homo sapiens OX=9606 GN=CCT6A PE=1 SV=3			2	2	2	0.95226	1.12451	-1.12451	0.111619	0.458658	2.03466	13.6913	13.6495	13.6107	11.4268	13.1683	12.9828
HS90B	P08238	HS90B_HUMAN Heat shock protein HSP 90-beta OS=Homo sapiens OX=9606 GN=HSP90AB1 PE=1 SV=4;sp			12	12	6	1.18102	1.14095	-1.14095	0.0659144	0.453461	2.51203	19.3975	19.5815	19.8663	17.6394	18.6904	19.0927
TFR1	P02786	TFR1_HUMAN Transferrin receptor protein 1 OS=Homo sapiens OX=9606 GN=TFRC PE=1 SV=2			3	3	3	1.20689	1.19111	-1.19111	0.0621026	0.437966	2.56812	15.6966	16.305	16.3114	14.1789	14.9396	15.6213
TCPG	P49368	TCPG_HUMAN T-complex protein 1 sUFM1unit gamma OS=Homo sapiens OX=9606 GN=CCT3 PE=1 SV=4			3	3	3	0.916307	1.21989	-1.21989	0.121253	0.429315	1.96217	13.6095	13.8513	14.0243	11.4052	13.0362	13.384
H2B1L	Q99880	H2B1L_HUMAN Histone H2B type 1-L OS=Homo sapiens OX=9606 GN=H2BC13 PE=1 SV=3;sp			2	2	2	0.784498	1.23548	-1.23548	0.164249	0.424701	1.70055	15.981	15.6634	14.7087	13.0573	14.4223	15.1672
AATC	P17174	AATC_HUMAN Aspartate aminotransferase, cytoplasmic OS=Homo sapiens OX=9606 GN=GOT1 PE=1 SV=3			1	1	1	0.812939	1.30324	-1.30324	0.153837	0.405215	1.75654	13.1229	13.5463	11.3559	10.9882	11.1263	12.0008
ERF1	P62495	ERF1_HUMAN Eukaryotic peptide chain release factor sUFM1unit 1 OS=Homo sapiens OX=9606 GN=ETF1 PE=1 SV=3			1	1	1	0.675049	1.31759	-1.31759	0.211325	0.401205	1.48658	13.619	13.7928	14.2361	11.0531	14.0566	12.5854
PRDX2	P32119	PRDX2_HUMAN Peroxiredoxin-2 OS=Homo sapiens OX=9606 GN=PRDX2 PE=1 SV=5			2	1	1	1.15348	1.32721	-1.32721	0.0702296	0.398538	2.45284	18.1696	18.0182	18.3886	16.0744	17.8725	16.6479
RSSA	P08865	RSSA_HUMAN 40S ribosomal protein SA OS=Homo sapiens OX=9606 GN=RPSA PE=1 SV=4			4	4	4	0.558298	1.32914	-1.32914	0.276504	0.398005	1.25897	15.2977	15.8886	16.1179	12.3957	15.2771	15.644
ILF2	Q12905	ILF2_HUMAN Interleukin enhancer-binding factor 2 OS=Homo sapiens OX=9606 GN=ILF2 PE=1 SV=2			2	2	2	0.45055	1.33204	-1.33204	0.354364	0.397206	1.04658	13.9101	13.9361	14.3754	10.2155	13.9377	14.0722
SCFD1	Q8WVM8	SCFD1_HUMAN Sec1 family domain-containing protein 1 OS=Homo sapiens OX=9606 GN=SCFD1 PE=1 SV=4	+	BirA_BioUFM1	1	1	1	2.71155	1.34039	-1.34039	0.0019429	0.394914	7.22863	16.1134	16.3968	16.3605	14.6436	15.1981	15.0078
RS9	P46781	RS9_HUMAN 40S ribosomal protein S9 OS=Homo sapiens OX=9606 GN=RPS9 PE=1 SV=3			2	2	2	0.980908	1.36156	-1.36156	0.104494	0.389161	2.09285	13.2945	13.3443	14.8743	12.0557	12.1112	13.2614
ATPO	P48047	ATPO_HUMAN ATP synthase sUFM1unit O, mitochondrial OS=Homo sapiens OX=9606 GN=ATP5PO PE=1 SV=1			3	3	3	0.994447	1.36782	-1.36782	0.101287	0.387476	2.12048	12.5204	13.2587	14.3818	11.4379	12.6509	11.9686
LRC45	Q96CN5	LRC45_HUMAN Leucine-rich repeat-containing protein 45 OS=Homo sapiens OX=9606 GN=LRRC45 PE=1 SV=1			1	1	1	0.87415	1.40158	-1.40158	0.133613	0.378514	1.87785	14.0003	13.5146	13.0813	11.1963	13.495	11.7001
HSP7C	P11142	HSP7C_HUMAN Heat shock cognate 71 kDa protein OS=Homo sapiens OX=9606 GN=HSPA8 PE=1 SV=1			10	10	8	0.477629	1.40484	-1.40484	0.332944	0.37766	1.10036	16.8444	17.4884	17.6214	13.4053	17.1634	17.1709
ENPL	P14625	ENPL_HUMAN Endoplasmin OS=Homo sapiens OX=9606 GN=HSP90B1 PE=1 SV=1			5	3	3	0.519155	1.40731	-1.40731	0.302583	0.377014	1.18225	15.5023	15.5614	16.4473	12.1921	15.0843	16.0127
RAB7A	P51149	RAB7A_HUMAN Ras-related protein Rab-7a OS=Homo sapiens OX=9606 GN=RAB7A PE=1 SV=1	+	BirA_BioUFM1	2	2	2	1.78832	1.42091	-1.42091	0.016281	0.373477	3.98881	12.7187	12.4641	13.6347	11.5601	11.5155	11.4792
HSP76	P17066	HSP76_HUMAN Heat shock 70 kDa protein 6 OS=Homo sapiens OX=9606 GN=HSPA6 PE=1 SV=2;sp			3	1	1	0.924724	1.43613	-1.43613	0.118926	0.369557	1.97909	15.3611	16.1358	16.9811	14.0107	14.343	15.8159
H4	P62805	H4_HUMAN Histone H4 OS=Homo sapiens OX=9606 GN=H4C1 PE=1 SV=2			3	3	3	0.723463	1.46469	-1.46469	0.189033	0.362313	1.58101	14.3547	14.9398	13.7825	11.1978	13.4575	14.0276
PRDX1	Q06830	PRDX1_HUMAN Peroxiredoxin-1 OS=Homo sapiens OX=9606 GN=PRDX1 PE=1 SV=1			6	6	5	0.998655	1.48614	-1.48614	0.10031	0.356966	2.12909	18.1401	18.0577	18.4205	15.5353	17.923	16.7016
PCBP1	Q15365	PCBP1_HUMAN Poly(rC)-binding protein 1 OS=Homo sapiens OX=9606 GN=PCBP1 PE=1 SV=2			2	1	1	0.496726	1.4937	-1.4937	0.318621	0.355101	1.1381	14.5103	14.9801	14.9479	10.7201	14.799	14.4382
SYTC	P26639	SYTC_HUMAN Threonine--tRNA ligase 1, cytoplasmic OS=Homo sapiens OX=9606 GN=TARS1 PE=1 SV=3			2	2	2	0.793112	1.57461	-1.57461	0.161023	0.335734	1.71749	14.2917	14.9995	15.4598	13.9268	11.6648	14.4356
PSB6	P28072	PSB6_HUMAN Proteasome sUFM1unit beta type-6 OS=Homo sapiens OX=9606 GN=PSMB6 PE=1 SV=4			1	1	1	1.18238	1.58182	-1.58182	0.0657083	0.33406	2.51496	13.448	13.2829	13.7	10.8227	12.9606	11.9021
IGHG1	P01857	IGHG1_HUMAN Immunoglobulin heavy constant gamma 1 OS=Homo sapiens OX=9606 GN=IGHG1 PE=1 SV=1			5	5	5	0.339042	1.61405	-1.61405	0.458098	0.32668	0.820332	14.9717	11.7755	17.4628	12.1578	11.9353	15.2748
RS13	P62277	RS13_HUMAN 40S ribosomal protein S13 OS=Homo sapiens OX=9606 GN=RPS13 PE=1 SV=2			1	1	1	0.689464	1.66238	-1.66238	0.204426	0.315918	1.51467	14.5158	14.1463	14.1482	10.5334	13.0607	14.229
H2A1J	Q99878	H2A1J_HUMAN Histone H2A type 1-J OS=Homo sapiens OX=9606 GN=H2AC14 PE=1 SV=3;sp	+	BirA_BioUFM1	1	1	1	1.94333	1.66474	-1.66474	0.0113938	0.315401	4.43318	14.2365	14.0522	13.3029	11.7674	12.6119	12.2182
PRS4	P62191	PRS4_HUMAN 26S proteasome regulatory sUFM1unit 4 OS=Homo sapiens OX=9606 GN=PSMC1 PE=1 SV=1			1	1	1	0.61011	1.68834	-1.68834	0.245409	0.310284	1.36009	15.8144	12.0153	13.5225	11.0971	12.1311	13.0589
PSB3	P49720	PSB3_HUMAN Proteasome sUFM1unit beta type-3 OS=Homo sapiens OX=9606 GN=PSMB3 PE=1 SV=2			1	1	1	0.874082	1.76747	-1.76747	0.133634	0.293723	1.87771	13.7018	12.023	14.9724	11.1571	11.7177	12.5201
DDX3X	O00571	DDX3X_HUMAN ATP-dependent RNA helicase DDX3X OS=Homo sapiens OX=9606 GN=DDX3X PE=1 SV=3;sp			2	2	2	0.937195	1.86184	-1.86184	0.115559	0.275125	2.00421	15.262	15.0805	15.6405	11.6487	14.1989	14.5499
TKT	P29401	TKT_HUMAN Transketolase OS=Homo sapiens OX=9606 GN=TKT PE=1 SV=3			2	2	2	0.671627	1.86503	-1.86503	0.212997	0.274517	1.47991	14.5625	14.8227	15.5139	11.8049	11.9435	15.5557
HSP74	P34932	HSP74_HUMAN Heat shock 70 kDa protein 4 OS=Homo sapiens OX=9606 GN=HSPA4 PE=1 SV=4			1	1	1	0.533976	1.92791	-1.92791	0.292431	0.26281	1.21135	15.1265	15.6419	15.5369	10.3398	15.1198	15.0619
SPB3	P29508	SPB3_HUMAN Serpin B3 OS=Homo sapiens OX=9606 GN=SERPINB3 PE=1 SV=2			16	6	6	0.412318	1.99114	-1.99114	0.386974	0.25154	0.970001	12.8905	11.2216	17.6509	12.8376	10.5312	12.4208
RL11	P62913	RL11_HUMAN 60S ribosomal protein L11 OS=Homo sapiens OX=9606 GN=RPL11 PE=1 SV=2			1	1	1	0.539816	2.06365	-2.06365	0.288525	0.23921	1.22279	16.6799	16.8188	16.8281	11.3391	16.4721	16.3247
S10A9	P06702	S10A9_HUMAN Protein S100-A9 OS=Homo sapiens OX=9606 GN=S100A9 PE=1 SV=1			9	9	9	0.273166	2.12337	-2.12337	0.533131	0.22951	0.681215	19.786	12.2802	19.8831	16.5956	17.4325	11.5511
GLYM	P34897	GLYM_HUMAN Serine hydroxymethyltransferase, mitochondrial OS=Homo sapiens OX=9606 GN=SHMT2 PE=1 SV=3			1	1	1	1.25162	2.16281	-2.16281	0.0560248	0.223321	2.66624	14.087	14.6554	14.425	11.3452	11.5223	13.8115
GRP75	P38646	GRP75_HUMAN Stress-70 protein, mitochondrial OS=Homo sapiens OX=9606 GN=HSPA9 PE=1 SV=2			5	5	5	0.649393	2.17726	-2.17726	0.224185	0.221095	1.4366	16.2733	16.6111	16.6427	11.3102	15.8771	15.8081
RL13A	P40429	RL13A_HUMAN 60S ribosomal protein L13a OS=Homo sapiens OX=9606 GN=RPL13A PE=1 SV=2	+	BirA_BioUFM1	1	1	1	1.33837	2.1985	-2.1985	0.0458807	0.217864	2.86105	13.5265	12.6971	14.7505	10.6098	12.2879	11.481
DDX5	P17844	DDX5_HUMAN Probable ATP-dependent RNA helicase DDX5 OS=Homo sapiens OX=9606 GN=DDX5 PE=1 SV=1;sp			1	1	1	0.898396	2.23457	-2.23457	0.126358	0.212485	1.92626	14.3964	16.216	16.2358	11.5606	13.6327	14.9512
HIC2	Q96JB3	HIC2_HUMAN Hypermethylated in cancer 2 protein OS=Homo sapiens OX=9606 GN=HIC2 PE=1 SV=2			1	1	1	1.13253	2.3765	-2.3765	0.0737004	0.192576	2.40817	14.655	14.6239	14.5092	11.1361	14.1879	11.3346
S10A7	P31151	S10A7_HUMAN Protein S100-A7 OS=Homo sapiens OX=9606 GN=S100A7 PE=1 SV=4			3	3	3	0.796357	2.49077	-2.49077	0.159824	0.177911	1.72387	14.0654	12.7338	17.0188	13.5064	11.3744	11.4649
CISY	O75390	CISY_HUMAN Citrate synthase, mitochondrial OS=Homo sapiens OX=9606 GN=CS PE=1 SV=2	+	BirA_BioUFM1	1	1	1	1.96712	2.53002	-2.53002	0.0107865	0.173136	4.50435	14.1975	14.5033	14.0593	10.6774	12.5191	11.9736
HS71B	P0DMV9	HS71B_HUMAN Heat shock 70 kDa protein 1B OS=Homo sapiens OX=9606 GN=HSPA1B PE=1 SV=1;sp			3	2	0	0.675401	2.53045	-2.53045	0.211154	0.173085	1.48726	15.6055	16.1945	16.8298	10.3908	14.8793	15.7684
PRDX3	P30048	PRDX3_HUMAN Thioredoxin-dependent peroxide reductase, mitochondrial OS=Homo sapiens OX=9606 GN=PRDX3 PE=1 SV=3	+	BirA_BioUFM1	3	3	3	1.61298	2.58827	-2.58827	0.0243792	0.166285	3.52322	14.1396	14.0789	14.7449	10.4412	11.8968	12.8605
SYVC	P26640	SYVC_HUMAN Valine--tRNA ligase OS=Homo sapiens OX=9606 GN=VARS1 PE=1 SV=4			2	2	2	1.02735	2.67592	-2.67592	0.0938966	0.156483	2.18805	15.0009	15	15.3847	11.0075	11.4806	14.8697
RL18	Q07020	RL18_HUMAN 60S ribosomal protein L18 OS=Homo sapiens OX=9606 GN=RPL18 PE=1 SV=2	+	BirA_BioUFM1	1	1	1	2.43877	2.75541	-2.75541	0.00364108	0.148095	6.10587	13.8669	14.7604	15.3063	11.8959	11.5979	12.1736
EMAL3	Q32P44	EMAL3_HUMAN Echinoderm microtUFM1ule-associated protein-like 3 OS=Homo sapiens OX=9606 GN=EML3 PE=1 SV=1			1	1	1	0.465386	2.76815	-2.76815	0.342463	0.146792	1.07609	17.4449	17.6794	13.0033	10.2815	12.2824	17.2593
RAB13	P51153	RAB13_HUMAN Ras-related protein Rab-13 OS=Homo sapiens OX=9606 GN=RAB13 PE=1 SV=1;sp			2	2	2	0.943287	2.82202	-2.82202	0.11395	0.141412	2.01651	15.8042	15.3058	15.7897	10.4232	15.2373	12.773
S10A8	P05109	S10A8_HUMAN Protein S100-A8 OS=Homo sapiens OX=9606 GN=S100A8 PE=1 SV=1			3	3	3	0.778257	2.87813	-2.87813	0.166626	0.136018	1.68829	14.689	12.6024	17.7209	13.7582	10.9994	11.6204

### Sheet: Selected proteins
Supplementary Table 5: selected proteins from bioUFM1 technique: FC>1 and pvalue<0.05
UFC1
UFM1A5
KAISO
G6PD
PFKAP
RUVB1
ACACA
TBA1C
