## Supplementary Table 5 for "Loss of UFMylation supports prostate cancer metastasis and rewires cell metabolism towards hexosamine biosynthesis"

### Sheet: PFKAP UFMylation K residues
Supplementary Table 5: Lysine-UFMylation sites on PFKAP in HEK293FT cells															Area													Spectral Counts
Protein Accession	Peptide	K residue in PFKAP squence	PTM	AScore	Found By	Unique	-10lgP	Mass	Length	ppm	m/z	z	RT	1/k0 Range	4-6 pool	Abajo	Arriba	Abajo R1	Abajo R2	Abajo R3	Arriba R1	Arriba R2	Arriba R3	Fraction	Precursor Id	Source File	#Feature	4-6 pool	Abajo	Arriba	Abajo R1	Abajo R2	Abajo R3	Arriba R1	Arriba R2	Arriba R3	Start	End
Q01813|PFKAP_HUMAN	R.SFAGNLNTYK(+156.09).R	K395	UFMylation	K10:UFMylation:1000.00	PEAKS DB	Y	72.23	1269.64	10	5.4	635.828	2	15.66	0.9469-0.9751		361390	0							2	4927	230530_230524A_LBozal_abajo_3_S1-B4_1_8861.d	2	0	2	0	0	0	0	0	0	0	386	395
Q01813|PFKAP_HUMAN	R.NVIFQPVAELK(+156.09).K	K736	UFMylation	K11:UFMylation:1000.00	PEAKS DB	Y	70.59	1412.8	11	5.1	707.412	2	34.26	0.9797-1.0079		6156.8	2219.6	7610.6	5905.6	6133.5	3041.6	3392.7	2841.2	3	45744	230530_230524A_LBozal_arriba_3_S1-B3_1_8860.d	9	0	2	1	1	1	1	1	1	1	726	736
Q01813|PFKAP_HUMAN	R.LNIIIVAEGAIDTQNKPITSEK(+156.09).I	K287	UFMylation	K22:UFMylation:16.36	PEAKS DB	Y	69.4	2522.4	22	-8.4	631.601	4	37.63	0.8836-0.9118		1943.8								2	34386	230530_230524A_LBozal_abajo_3_S1-B4_1_8861.d	1	0	1	0	0	0	0	0	0	0	266	287
Q01813|PFKAP_HUMAN	R.DLQSNVEHLTEK(+156.09).M	K625	UFMylation	K12:UFMylation:1000.00	PEAKS DB	Y	62.42	1567.78	12	5	523.612	3	21.88	0.7811-0.8081		0		196.64	0	0				4	12810	230630_230524A_LBozal_abajo_R1_S1-C1_1_9528.d	1	0	0	0	1	0	0	0	0	0	614	625
Q01813|PFKAP_HUMAN	R.LNIIIVAEGAIDTQNK(+156.09)PITSEK(+156.09).I	K281 and K287	UFMylation	K16:UFMylation:1000.00;K22:UFMylation:1000.00	PEAKS DB	Y	57.12	2678.49	22	3.4	893.839	3	40.98	1.0125-1.0407		630.61								2	39013	230530_230524A_LBozal_abajo_3_S1-B4_1_8861.d	1	0	1	0	0	0	0	0	0	0	266	287
Q01813|PFKAP_HUMAN	R.DLQSNVEHLT(+114.04)EK(+156.09).M	K281	Ubiquitin; UFMylation	T10:Ubiquitin:80.29;K12:UFMylation:1000.00	PEAKS DB	Y	51.51	1681.83	12	10	841.939	2	26.09	1.1508-1.1793					6331.6					5	15372	230630_230524A_LBozal_abajo_R2_S1-C2_1_9529.d	1	0	0	0	0	1	0	0	0	0	614	625
