## Supplementary Table 6 for "Loss of UFMylation supports prostate cancer metastasis and rewires cell metabolism towards hexosamine biosynthesis"

### Sheet: MIF
Supplementary Table 6: Mass Isotopomer Fractional Abundances and statistical analysis of Hexosamine Biosynthesis pathway metabolites measured by LCMS in control (shSc) and UFL1sh #1 cells.
	Mass Isotopomer Fractional Abundances of Hexosamine Biosynthesis pathway metabolites measured by LCMS in control (shSc) and UFL1sh #1 cells.														Statistical analysis
Isotopomer	ShSc_1	ShSc_2	ShSc_3	ShSc_4	shUFL1 #1_1	shUFL1 #1_2	shUFL1 #1_3	%ShSc_1	%ShSc_2	%ShSc_3	%ShSc_4	%shUFL1 #1_1	%shUFL1 #1_2	%shUFL1 #1_3	Statistical test	P value	P value summary	Is it significant?	One- or two-tailed P value?	t, df	Mean of ShSc	Mean of shUFL1 #1	Difference between means (shUFL1 #1 - ShSc) ± SEM	95% confidence interval	R squared (eta squared)
Sialic acid_308 (M0)	0.214685	0.193488	0.242832	0.239254	0.161732	0.108291	0.175516	21.4685	19.3488	24.2832	23.9254	16.1732	10.8291	17.5516	Unpaired t test	0.0197	*	Yes	Two-tailed	t=3.378, df=5	0.2226	0.1485	-0.07405 ± 0.02192	-0.1304 to -0.01770	0.6954
Sialic acid_309 (M1)	0	0	0	0	0	0	0	0	0	0	0	0	0	0
Sialic acid_310 (M2)	0	0	0	0	0	0	0	0	0	0	0	0	0	0
Sialic acid_311 (M3)	0.0866585	0.0773484	0.0842374	0.0938018	0.0509615	0.0444485	0.0465992	8.66585	7.73484	8.42374	9.38018	5.09615	4.44485	4.65992	Unpaired t test	0.0003	***	Yes	Two-tailed	t=8.827, df=5	0.08551	0.04734	-0.03817 ± 0.004325	-0.04929 to -0.02706	0.9397
Sialic acid_312 (M4)	0	0	0	0	0	0	0	0	0	0	0	0	0	0
Sialic acid_313 (M5)	0	0	0	0	9.21046e-05	0	0	0	0	0	0	0.00921046	0	0
Sialic acid_314 (M6)	0.0131396	0.0118717	0.0117044	0.00926995	0.0120098	0.0100561	0.0116682	1.31396	1.18717	1.17044	0.926995	1.20098	1.00561	1.16682	Unpaired t test	0.8251	ns	No	Two-tailed	t=0.2329, df=5	0.0115	0.01124	-0.0002518 ± 0.001081	-0.003031 to 0.002528	0.01073
Sialic acid_315 (M7)	0	0	0	0	0	0	0	0	0	0	0	0	0	0
Sialic acid_316 (M8)	0.0345024	0.0327241	0.0253313	0.0294299	0.0287583	0.0325864	0.0294026	3.45024	3.27241	2.53313	2.94299	2.87583	3.25864	2.94026	Unpaired t test	0.9273	ns	No	Two-tailed	t=0.09588, df=5	0.0305	0.03025	-0.0002478 ± 0.002584	-0.006890 to 0.006394	0.001835
Sialic acid_317 (M9)	0.304945	0.321106	0.302927	0.292914	0.319684	0.339821	0.328928	30.4945	32.1106	30.2927	29.2914	31.9684	33.9821	32.8928	Unpaired t test	0.0362	*	Yes	Two-tailed	t=2.841, df=5	0.3055	0.3295	0.02400 ± 0.008450	0.002282 to 0.04573	0.6174
Sialic acid_318 (M10)	0.0220643	0.0279773	0.0225785	0.0262939	0.0235715	0.0273902	0.0240253	2.20643	2.79773	2.25785	2.62939	2.35715	2.73902	2.40253	Unpaired t test	0.8977	ns	No	Two-tailed	t=0.1353, df=5	0.02473	0.025	0.0002672 ± 0.001975	-0.004809 to 0.005343	0.003647
Sialic acid_319 (M11)	0.324005	0.335484	0.31039	0.309036	0.403191	0.437407	0.383861	32.4005	33.5484	31.039	30.9036	40.3191	43.7407	38.3861	Unpaired t test	0.002	**	Yes	Two-tailed	t=5.880, df=5	0.3197	0.4082	0.08842 ± 0.01504	0.04977 to 0.1271	0.8736
	Mass Isotopomer Fractional Abundances of Hexosamine Biosynthesis pathway metabolites measured by LCMS in control (shSc) and UFL1sh #1 cells.														Statistical analysis
Isotopomer	ShSc_1	ShSc_2	ShSc_3	ShSc_4	shUFL1 #1_1	shUFL1 #1_2	shUFL1 #1_3	%ShSc_1	%ShSc_2	%ShSc_3	%ShSc_4	%shUFL1 #1_1	%shUFL1 #1_2	%shUFL1 #1_3	Statistical test	P value	P value summary	Is it significant?	One- or two-tailed P value?	t, df	Mean of ShSc	Mean of shUFL1 #1	Difference between means (shUFL1 #1 - ShSc) ± SEM	95% confidence interval	R squared (eta squared)
CMP-Sialic acid_613 (M0)	0.071585	0.0675196	0.0685598	0.0709774	0.0544266	0.0550948	0.0483901	7.1585	6.75196	6.85598	7.09774	5.44266	5.50948	4.83901	Unpaired t test	0.0005	***	Yes	Two-tailed	t=8.031, df=5	0.06966	0.05264	-0.01702 ± 0.002120	-0.02247 to -0.01157	0.9281
CMP-Sialic acid_614 (M1)	0	0	0	0	0	0	0	0	0	0	0	0	0	0
CMP-Sialic acid_615 (M2)	0	0	0	0	0	0	0	0	0	0	0	0	0	0
CMP-Sialic acid_616 (M3)	0.0249584	0.0244712	0.0238853	0.0237718	0.0190313	0.0181179	0.0182924	2.49584	2.44712	2.38853	2.37718	1.90313	1.81179	1.82924	Unpaired t test	<0.0001	****	Yes	Two-tailed	t=14.43, df=5	0.02427	0.01848	-0.005791 ± 0.0004012	-0.006823 to -0.004760	0.9766
CMP-Sialic acid_617 (M4)	0	0	0	0	0	0	0	0	0	0	0	0	0	0
CMP-Sialic acid_618 (M5)	0.147805	0.150415	0.160601	0.160829	0.11695	0.123108	0.126405	14.7805	15.0415	16.0601	16.0829	11.695	12.3108	12.6405	Unpaired t test	0.0009	***	Yes	Two-tailed	t=7.067, df=5	0.1549	0.1222	-0.03276 ± 0.004635	-0.04467 to -0.02084	0.909
CMP-Sialic acid_619 (M6)	0	0	0	0	0	0	0	0	0	0	0	0	0	0
CMP-Sialic acid_620 (M7)	0.0213328	0.0220564	0.0226364	0.0231759	0.014657	0.0160143	0.0178185	2.13328	2.20564	2.26364	2.31759	1.4657	1.60143	1.78185	Unpaired t test	0.001	**	Yes	Two-tailed	t=6.838, df=5	0.0223	0.01616	-0.006137 ± 0.0008975	-0.008444 to -0.003830	0.9034
CMP-Sialic acid_621 (M8)	0.0573356	0.0562663	0.057344	0.0555668	0.0427029	0.0419942	0.0437651	5.73356	5.62663	5.7344	5.55668	4.27029	4.19942	4.37651	Unpaired t test	<0.0001	****	Yes	Two-tailed	t=20.58, df=5	0.05663	0.04282	-0.01381 ± 0.0006710	-0.01553 to -0.01208	0.9883
CMP-Sialic acid_622 (M9)	0.076659	0.0753967	0.0769579	0.0702448	0.0781614	0.0838018	0.0742608	7.6659	7.53967	7.69579	7.02448	7.81614	8.38018	7.42608	Unpaired t test	0.2424	ns	No	Two-tailed	t=1.325, df=5	0.07481	0.07874	0.003927 ± 0.002963	-0.003689 to 0.01154	0.26
CMP-Sialic acid_623 (M10)	0.0107329	0.0124104	0.0109067	0.0117749	0.00879075	0.00976439	0.0100452	1.07329	1.24104	1.09067	1.17749	0.879075	0.976439	1.00452	Unpaired t test	0.0187	*	Yes	Two-tailed	t=3.425, df=5	0.01146	0.009533	-0.001923 ± 0.0005615	-0.003366 to -0.0004796	0.7011
CMP-Sialic acid_624 (M11)	0.0886048	0.0906325	0.0868766	0.0878375	0.100588	0.104964	0.0984336	8.86048	9.06325	8.68766	8.78375	10.0588	10.4964	9.84336	Unpaired t test	0.001	***	Yes	Two-tailed	t=6.889, df=5	0.08849	0.1013	0.01284 ± 0.001864	0.008049 to 0.01763	0.9047
CMP-Sialic acid_625 (M12)	0.00289629	0.00159124	0.00237091	0.00325096	0.00218965	0.00129254	0.00241867	0.289629	0.159124	0.237091	0.325096	0.218965	0.129254	0.241867	Unpaired t test	0.3261	ns	No	Two-tailed	t=1.088, df=5	0.002527	0.001967	-0.0005599 ± 0.0005145	-0.001883 to 0.0007627	0.1915
CMP-Sialic acid_626 (M13)	0.0207475	0.019914	0.0182347	0.0182498	0.0215008	0.0213478	0.0219636	2.07475	1.9914	1.82347	1.82498	2.15008	2.13478	2.19636	Unpaired t test	0.0281	*	Yes	Two-tailed	t=3.060, df=5	0.01929	0.0216	0.002318 ± 0.0007573	0.0003709 to 0.004264	0.652
CMP-Sialic acid_627 (M14)	0.168829	0.162754	0.17168	0.16608	0.183331	0.176483	0.179071	16.8829	16.2754	17.168	16.608	18.3331	17.6483	17.9071	Unpaired t test	0.0072	**	Yes	Two-tailed	t=4.378, df=5	0.1673	0.1796	0.01229 ± 0.002808	0.005074 to 0.01951	0.7931
CMP-Sialic acid_628 (M15)	0.0328831	0.0332088	0.0331374	0.0323011	0.0373871	0.0349223	0.0364271	3.28831	3.32088	3.31374	3.23011	3.73871	3.49223	3.64271	Unpaired t test	0.0035	**	Yes	Two-tailed	t=5.191, df=5	0.03288	0.03625	0.003363 ± 0.0006478	0.001698 to 0.005028	0.8435
CMP-Sialic acid_629 (M16)	0.219528	0.226922	0.213607	0.219181	0.260312	0.254909	0.263495	21.9528	22.6922	21.3607	21.9181	26.0312	25.4909	26.3495	Unpaired t test	0.0001	***	Yes	Two-tailed	t=10.32, df=5	0.2198	0.2596	0.03976 ± 0.003852	0.02986 to 0.04967	0.9552
CMP-Sialic acid_630 (M17)	0.0240817	0.0238703	0.0246044	0.0243944	0.0258059	0.0257895	0.0249461	2.40817	2.38703	2.46044	2.43944	2.58059	2.57895	2.49461	Unpaired t test	0.0087	**	Yes	Two-tailed	t=4.173, df=5	0.02424	0.02551	0.001277 ± 0.0003059	0.0004901 to 0.002063	0.7769
CMP-Sialic acid_631 (M18)	0.0250025	0.0252471	0.021545	0.0249074	0.0274376	0.0248219	0.0266372	2.50025	2.52471	2.1545	2.49074	2.74376	2.48219	2.66372	Unpaired t test	0.1438	ns	No	Two-tailed	t=1.732, df=5	0.02418	0.0263	0.002124 ± 0.001226	-0.001028 to 0.005275	0.3751
CMP-Sialic acid_632 (M19)	0.00701901	0.00732342	0.0070525	0.00745818	0.00672871	0.00757472	0.00763091	0.701901	0.732342	0.70525	0.745818	0.672871	0.757472	0.763091	Unpaired t test	0.7341	ns	No	Two-tailed	t=0.3593, df=5	0.007213	0.007312	9.867e-005 ± 0.0002746	-0.0006073 to 0.0008046	0.02516
CMP-Sialic acid_633 (M20)	0	0	0	0	0	0	0	0	0	0	0	0	0	0
	Mass Isotopomer Fractional Abundances of Hexosamine Biosynthesis pathway metabolites measured by LCMS in control (shSc) and UFL1sh #1 cells.														Statistical analysis
Isotopomer	ShSc_1	ShSc_2	ShSc_3	ShSc_4	shUFL1 #1_1	shUFL1 #1_2	shUFL1 #1_3	%ShSc_1	%ShSc_2	%ShSc_3	%ShSc_4	%shUFL1 #1_1	%shUFL1 #1_2	%shUFL1 #1_3	Statistical test	P value	P value summary	Is it significant?	One- or two-tailed P value?	t, df	Mean of ShSc	Mean of shUFL1 #1	Difference between means (shUFL1 #1 - ShSc) ± SEM	95% confidence interval	R squared (eta squared)
UDP-N-acetylglucosamine_606 (M0)	0.0301738	0.0299346	0.0292845	0.0291105	0.0332799	0.0347237	0.033552	3.01738	2.99346	2.92845	2.91105	3.32799	3.47237	3.3552	Unpaired t test	0.0003	***	Yes	Two-tailed	t=8.848, df=5	0.02963	0.03385	0.004226 ± 0.0004776	0.002998 to 0.005454	0.94
UDP-N-acetylglucosamine_607 (M1)	0	0	0	0	0	0	0	0	0	0	0	0	0	0
UDP-N-acetylglucosamine_608 (M2)	0.00134682	0.00131323	0.00132669	0.00125671	0.00106477	0.00108215	0.00105272	0.134682	0.131323	0.132669	0.125671	0.106477	0.108215	0.105272	Unpaired t test	0.0002	***	Yes	Two-tailed	t=10.22, df=5	0.001311	0.001067	-0.0002443 ± 2.390e-005	-0.0003058 to -0.0001829	0.9543
UDP-N-acetylglucosamine_609 (M3)	0.000823417	0.000819292	0.000841417	0.000831622	0.000574779	0.000568049	0.000558839	0.0823417	0.0819292	0.0841417	0.0831622	0.0574779	0.0568049	0.0558839	Unpaired t test	<0.0001	****	Yes	Two-tailed	t=37.46, df=5	0.0008288	0.0005673	-0.0002614 ± 6.978e-006	-0.0002794 to -0.0002435	0.9964
UDP-N-acetylglucosamine_610 (M4)	0.00350854	0.00353108	0.00357244	0.0034574	0.00269483	0.00269785	0.002642	0.350854	0.353108	0.357244	0.34574	0.269483	0.269785	0.2642	Unpaired t test	<0.0001	****	Yes	Two-tailed	t=30.22, df=5	0.06157	0.04274	-0.01884 ± 0.0006232	-0.02044 to -0.01723	0.9946
UDP-N-acetylglucosamine_611 (M5)	0.0611853	0.0608274	0.062251	0.0620268	0.0418614	0.0425374	0.0438088	6.11853	6.08274	6.2251	6.20268	4.18614	4.25374	4.38088	Unpaired t test	<0.0001	****	Yes	Two-tailed	t=30.22, df=5	0.06157	0.04274	-0.01884 ± 0.0006232	-0.02044 to -0.01723	0.9946
UDP-N-acetylglucosamine_612 (M6)	0.0751947	0.0734079	0.0740691	0.0710824	0.0750767	0.0770674	0.0686268	7.51947	7.34079	7.40691	7.10824	7.50767	7.70674	6.86268	Unpaired t test	0.9513	ns	No	Two-tailed	t=0.06418, df=5	0.07344	0.07359	0.0001518 ± 0.002366	-0.005929 to 0.006233	0.0008232
UDP-N-acetylglucosamine_613 (M7)	0.0130203	0.0131709	0.0127918	0.012981	0.00964553	0.00963408	0.00940761	1.30203	1.31709	1.27918	1.2981	0.964553	0.963408	0.940761	Unpaired t test	<0.0001	****	Yes	Two-tailed	t=30.42, df=5	0.01299	0.009563	-0.003428 ± 0.0001127	-0.003718 to -0.003139	0.9946
UDP-N-acetylglucosamine_614 (M8)	0.0886242	0.0891757	0.0850466	0.0845098	0.0920056	0.0935078	0.0822471	8.86242	8.91757	8.50466	8.45098	9.20056	9.35078	8.22471	Unpaired t test	0.4944	ns	No	Two-tailed	t=0.7368, df=5	0.08684	0.08925	0.002414 ± 0.003277	-0.006010 to 0.01084	0.09793
UDP-N-acetylglucosamine_615 (M9)	0.00952215	0.00933911	0.00979421	0.0090742	0.0082966	0.00862524	0.00808856	0.952215	0.933911	0.979421	0.90742	0.82966	0.862524	0.808856	Unpaired t test	0.0043	**	Yes	Two-tailed	t=4.936, df=5	0.009432	0.008337	-0.001095 ± 0.0002219	-0.001666 to -0.0005249	0.8297
UDP-N-acetylglucosamine_616 (M10)	0.0184504	0.0181305	0.0189132	0.0184884	0.0178319	0.0179071	0.018224	1.84504	1.81305	1.89132	1.84884	1.78319	1.79071	1.8224	Unpaired t test	0.0648	ns	No	Two-tailed	t=2.360, df=5	0.0185	0.01799	-0.0005076 ± 0.0002151	-0.001061 to 4.537e-005	0.5269
UDP-N-acetylglucosamine_617 (M11)	0.23146	0.225984	0.238423	0.231525	0.22525	0.22499	0.229777	23.146	22.5984	23.8423	23.1525	22.525	22.499	22.9777	Unpaired t test	0.1757	ns	No	Two-tailed	t=1.577, df=5	0.2318	0.2267	-0.005176 ± 0.003283	-0.01361 to 0.003263	0.3321
UDP-N-acetylglucosamine_618 (M12)	0.0443225	0.044472	0.0442441	0.0445982	0.0443051	0.043802	0.044612	4.43225	4.4472	4.42441	4.45982	4.43051	4.3802	4.4612	Unpaired t test	0.4725	ns	No	Two-tailed	t=0.7766, df=5	0.04441	0.04424	-0.0001696 ± 0.0002184	-0.0007309 to 0.0003918	0.1076
UDP-N-acetylglucosamine_619 (M13)	0.334663	0.339269	0.333481	0.340543	0.361568	0.358279	0.369603	33.4663	33.9269	33.3481	34.0543	36.1568	35.8279	36.9603	Unpaired t test	0.0007	***	Yes	Two-tailed	t=7.532, df=5	0.337	0.3632	0.02616 ± 0.003474	0.01723 to 0.03509	0.919
UDP-N-acetylglucosamine_620 (M14)	0.0386728	0.0395167	0.037808	0.0394401	0.037911	0.0370291	0.0382078	3.86728	3.95167	3.7808	3.94401	3.7911	3.70291	3.82078	Unpaired t test	0.0954	ns	No	Two-tailed	t=2.052, df=5	0.03886	0.03772	-0.001144 ± 0.0005573	-0.002576 to 0.0002890	0.4572
UDP-N-acetylglucosamine_621 (M15)	0.0379231	0.0392502	0.0370725	0.0392315	0.0385034	0.0376704	0.0390087	3.79231	3.92502	3.70725	3.92315	3.85034	3.76704	3.90087	Unpaired t test	0.9738	ns	No	Two-tailed	t=0.03454, df=5	0.03837	0.03839	2.450e-005 ± 0.0007094	-0.001799 to 0.001848	0.0002385
UDP-N-acetylglucosamine_622 (M16)	0.0111091	0.0118585	0.0110803	0.0118428	0.0101309	0.00987883	0.0105829	1.11091	1.18585	1.10803	1.18428	1.01309	0.987883	1.05829	Unpaired t test	0.0093	**	Yes	Two-tailed	t=4.105, df=5	0.01147	0.0102	-0.001275 ± 0.0003105	-0.002073 to -0.0004766	0.7712
UDP-N-acetylglucosamine_623 (M17)	0	0	0	0	0	0	0	0	0	0	0	0	0	0

### Sheet: Retention Times
Supplementary Table 7: Retention times of Hexosamine Biosynthesis pathway metabolites measured by LCMS in control (shSc) and UFL1sh #1 cells.
Average RT (minutes)
Fragment	shSc 24h	shUFL1 #1
UDP-N-acetylglucosamine_	14.5108	14.5125
Sialic acid_	8.71913	8.72107
CMP-Sialic acid_	14.2258	14.2294
Standard Deviation (minutes)
Fragment	shSc 24h	shUFL1 #1
UDP-N-acetylglucosamine_	0.0113015	0.00737158
Sialic acid_	0.00327919	0.00578523
CMP-Sialic acid_	0.00834812	0.01245
