## Supplementary Table 7 for "Loss of UFMylation supports prostate cancer metastasis and rewires cell metabolism towards hexosamine biosynthesis"

### Sheet: Sheet1
Supplementary Table 7: plasmid construct, shRNA and siRNA details
	DNA
	SHORT NAME	CONSTRUCT	PROMOTER	MODULE1	P2A/GSQ	MODULE2	P2A	MODULE3	COMMENTS
Provided by Barrio lab	bioUFM1-puro	bioUFM1_BirAopt_puro	CAG	bioUFM1 (human)	T2A	BirA[opt] (1)	T2A	puro (2)	Human UFM1; includes C-terminal Gly and additional residues
	BirA-puro	BirA-puro	CAG	BirA[opt]	NA	NA	T2A	puro (2)	Best negative control; can be used for validations of GFP-fusion proteins
	TbID-UFM1	TbID-UFM1-P2A-blast	EFS	Flag-TurboID	GSQ (3)	human UFM1	P2A	blast (4)	UFM1 amplified from hTERT-RPE1 cDNA; includes C-terminal Gly and additional residues
	TbID	TbID-GSQ-RBXN-P2A-blast	EFS	Flag-TurboID	GSQ	RBXN MCS (5)	P2A	blast (4)	Addgene #208041; Derived in part from #107169 (Ting Lab), # 52962 (Zhang Lab).
	HA-UFM1 WT	RK5-HA-UFM1 WT	CMV	HA-tagged human UFM1 (includes C-terminal Gly)					Based on RK5-HA-Ub(WT) Addgene #17608; UFM1 amplified from hTERT-RPE1 cDNA
	HA-UFM1 ΔG	RK5-HA-UFM1ΔG WT	CMV	HA-tagged human UFM1 (lacks C-terminal Gly)					Based on RK5-HA-Ub(WT) Addgene #17608
	HA-PFKAP	3xHA-PFKAP	EFS	3xHA	GSQ	PFKAP	P2A	blast (4)	PFKAP amplified from Addgene plasmid #116940
	E1	BirA-UBA5	EFS	BirA[opt]	GSQ	UBA5	P2A	blast (4)	UBA5 amplified from hTERT-RPE1 cDNA; 1.2kb
	E2	BirA-UFC1	EFS	BirA[opt]	GSQ	UFC1	P2A	blast (4)	UFC1 amplified from hTERT-RPE1 cDNA; 0.5kb
	E3	BirA-UFL1	EFS	BirA[opt]	GSQ	UFL1	P2A	blast (4)	UFL1 amplified from hTERT-RPE1 cDNA; 2.4kb
	DDRGK1-YFP	DDRGK1-YFP	CMV	DDRGK1		EYFP		Neo	DDRGK1 amplified from 293FT/hTERT-RPE1 cDNA; 1kb; cloned into EYFP-N1
	Additional notes:
	(1) BirA[opt] is human-codon optimized BirA derived from Mechold et al., 2005 PMID:15707685
	(2) Puromycin-resistant cassette
	(3) GSQ is a flexi-rigid linker encoding "GGGSSGGGQISYASRG"
	(4) Blasticidin-resistant cassette
	(5) RBXN is a polylinker multi-cloning site containing EcoR1-BsiW1-Xba1-Not1 sites
	DNA
	SHORT NAME	CONSTRUCT	Reference
Purchased plasmids	PFKAP WT-GFP	pLVX neo PFKP-GFP	Addgene plasmid #116940
	PFKAP K281R-GFP	pLVX neo PFKP-GFP K281R	Addgene plasmid #138288
Home made	PFKAP 5KR-GFP	pLVX neo PFKP 5KR-GFP	Generated amplicon by Genscript and inserted into Addgene plasmid #116940
	shRNA
	SHORT NAME	Sequence	Company	Reference	Region
shRNAs	shUFM1 #1	CCTGCTGCAACAAGTGCAATT	Sigma Mission	TRCN0000037007	CDS
	shUFL1 #1	CCTGTGCATTTAATCACTGAA	Sigma Mission	TRCN0000143982	CDS
	shUFL1 #2	CGTAAAGAGCTTCAAGAACTT	Sigma Mission	TRCN0000144058	CDS
	siRNA
	SHORT NAME	Company	Reference
siRNAs	siCMAS	Dharmacon	hCMAS siRNA ON-TARGETplus Smartpool L-009780-01-0005
	siCtrl	Sigma-Aldrich
